# The *Arabidopsis* splicing factor PORCUPINE/SmE1 orchestrates temperature-dependent root development via auxin homeostasis maintenance

**DOI:** 10.1101/2024.06.05.597578

**Authors:** Nabila El Arbi, Sarah Muniz Nardeli, Jan Šimura, Karin Ljung, Markus Schmid

**Affiliations:** Umeå Plant Science Centre, Department of Plant Physiology, Umeå University, SE-901 87 Umeå, Sweden; Department of Plant Biology, Linnean Center for Plant Biology, Swedish University of Agricultural Sciences, S-75007 Uppsala, Sweden; Umeå Plant Science Centre, Department of Forest Genetics and Plant Physiology, Swedish University of Agricultural Sciences, SE-901 83 Umeå, Sweden

**Author notes:** **Author responsible for distribution of materials:** Markus Schmid.

**Keywords:** *Arabidopsis thaliana*, alternative RNA splicing, temperature signaling, auxin signaling, root development, SmE, root apical meristem

## Abstract

- Appropriate abiotic stress response is pivotal for plant survival and makes use of multiple signaling molecules and phytohormones to achieve specific and fast molecular adjustments. A multitude of studies has highlighted the role of alternative splicing in response to abiotic stress, including temperature, emphasizing the role of transcriptional regulation for stress response. Here we investigated the role of the core splicing factor *PORCUPINE* (*PCP*) on temperature-dependent root development.
- We used marker lines and transcriptomic analyses to study the expression profiles of meristematic regulators and mitotic markers, and chemical treatments, as well as root hormone profiling to assess the effect of auxin signaling.
- The loss of *PCP* significantly alters RAM architecture in a temperature-dependent manner. Our results indicate that PCP modulates the expression of central meristematic regulators and is required to maintain appropriate levels of auxin in the RAM.
- We conclude that alternative pre-mRNA splicing is sensitive to moderate temperature fluctuations and contributes to root meristem maintenance, possibly through the regulation of phytohormone homeostasis and meristematic activity.
