## Supplementary Table 4 for "The *Arabidopsis* splicing factor PORCUPINE/SmE1 orchestrates temperature-dependent root development via auxin homeostasis maintenance"

### Sheet: IAA_RawData
Table S4. Supplementary data for auxin quantification - Raw quantification Data
IAA	indol-3-acetic acid
oxIAA	2-oxoindole-3-acetic acid
IAA-Glu	IAA-glutamate
IAA-Asp	IAA-aspartate
IAA-Glc	indol-3-acetic acid-glucose;
	(1-O-Indol-3-ylacetyl-beta-D-glucose)
oxIAA-Glc	2-oxoindole-3-acetic acid-glucose
				IAA*				oxIAA				IAA-Asp				IAA-Glu				IAA-Glc				oXIAA-Glc
Genotype	Biorep	Treatment	Tissue [mg]	pmol/g FW	Average	±	SD, SD%	pmol/g FW	Average	±	SD, SD%	pmol/g FW	Average	±	SD, SD%	pmol/g FW	Average	±	SD, SD%	pmol/g FW	Average	±	SD, SD%	pmol/g FW	Average	±	SD, SD%
Col0	1	10 days at 23 °C	9.7	64.27	66.76	±	1.87	520.12	547.73	±	24.43	15.6	18.48	±	1.99	16.47	22.48	±	3.95	5459.04	5254.79	±	374.38	2418.87	2723.28	±	196.61
Col0	2	10 days at 23 °C	10.5	67.65			2.8	544.52			4.46	20.42			10.78	26.34			17.58	5067.74			7.12	2774.83			7.22
Col0	3	10 days at 23 °C	11.1	67.56				577.54				19.1				19.31				4729.18				2608.25
Col0	4	10 days at 23 °C	10.6	69.34				522.51				16.74				26.33				5839.58				2999.58
Col0	5	10 days at 23 °C	11.6	64.96				573.94				20.56				23.94				5178.4				2814.86
Col0	1	8 days at 23 °C + 2 days at 16 °C	9.9	86.62	87.99	±	15.28	517.41	520.93	±	77.16	21.58	21.76	±	2.91	25.5	26.16	±	3.65	4605.91	8336.12	±	2658.98	2829.12	2814.31	±	511.11
Col0	2	8 days at 23 °C + 2 days at 16 °C	9.3	70.73			17.36	454.68			14.81	19.69			13.35	20.04			13.95	10793.3			31.9	2292.98			18.16
Col0	3	8 days at 23 °C + 2 days at 16 °C	11.1	115.61				632.28				27.42				30.4				5977.49				3716.69
Col0	4	8 days at 23 °C + 2 days at 16 °C	11.3	89.12				577.92				19.83				25.47				8878.95				2350.37
Col0	5	8 days at 23 °C + 2 days at 16 °C	12.5	77.87				422.36				20.29				29.36				11425				2882.39
pcp-1	1	10 days at 23 °C	12.6	96.3	86.74	±	7.42	747.44	798.56	±	52.58	25.91	25.32	±	3.02	45.08	35.18	±	5.03	5762.77	8476.65	±	2245.79	4690.16	4453.15	±	133.54
pcp-1	2	10 days at 23 °C	9.8	83.88			8.55	738.96			6.58	19.68			11.92	32.54			14.31	9277.3			26.49	4384.37			3
pcp-1	3	10 days at 23 °C	10.1	74.68				819.65				26.83				34.38				9795.95				4468.38
pcp-1	4	10 days at 23 °C	12.5	86.63				803.43				25.53				31.96				6008.23				4286.6
pcp-1	5	10 days at 23 °C	10.3	92.24				883.34				28.66				31.92				11539				4436.24
pcp-1	1	8 days at 23 °C + 2 days at 16 °C	11.5	131.21	126.96	±	7.62	611.2	680.98	±	89.65	36.46	33.41	±	4.16	41.44	41.61	±	4.31	12888	9155.25	±	2241.55	3658.58	3576.87	±	81.44
pcp-1	2	8 days at 23 °C + 2 days at 16 °C	15	116.87			6	589.59			13.16	29.97			12.46	44.06			10.37	6151.4			24.48	3520.96			2.28
pcp-1	3	8 days at 23 °C + 2 days at 16 °C	10.3	121.47				685.47				30.63				47.64				9783.47				3444.42
pcp-1	4	8 days at 23 °C + 2 days at 16 °C	11.9	126.45				844.95				40.13				34.61				7824.61				3638.22
pcp-1	5	8 days at 23 °C + 2 days at 16 °C	10.2	138.79				673.67				29.85				40.3				9128.71				3622.17

### Sheet: Statistical Analysis IAA
Table S4. Statistical Analysis IAA
Table Analyzed	IAA
Two-way ANOVA	Ordinary
Alpha	0.05
Source of Variation	% of total variation	P value	P value summary	Significant?
Interaction	3.997	0.0594	ns	No
Temperature	41.9	<0.0001	****	Yes
Genotype	38.57	<0.0001	****	Yes
ANOVA table	SS	DF	MS	F (DFn, DFd)	P value
Interaction	450.2	1	450.2	F (1, 16) = 4.118	P=0.0594
Temperature	4720	1	4720	F (1, 16) = 43.17	P<0.0001
Genotype	4345	1	4345	F (1, 16) = 39.74	P<0.0001
Residual	1749	16	109.3
Difference between column means
Mean of Col-0	77.37
Mean of pcp-1	106.9
Difference between means	-29.48
SE of difference	4.676
95% CI of difference	-39.39 to -19.57
Difference between row means
Mean of 23°C	76.75
Mean of Shifted	107.5
Difference between means	-30.72
SE of difference	4.676
95% CI of difference	-40.64 to -20.81
Interaction CI
Mean diff, A1 - B1	-19.99
Mean diff, A2 - B2	-38.97
(A1 -B1) - (A2 - B2)	18.98
95% CI of difference	-0.8483 to 38.80
(B1 - A1) - (B2 - A2)	-18.98
95% CI of difference	-38.80 to 0.8483
Spearman's test for heteroscedasticity
Rs of predicted Y vs. |residual|	0.3412
P value (one tailed)	0.0704
Passed (P > 0.05)?	Yes
Normality of Residuals
Test name	Statistics	P value	Passed normality test (alpha=0.05)?	P value summary
D'Agostino-Pearson omnibus (K2)	7.927	0.019	No	*
Anderson-Darling (A2*)	0.5634	0.1257	Yes	ns
Shapiro-Wilk (W)	0.9255	0.1262	Yes	ns
Kolmogorov-Smirnov (distance)	0.1531	0.1	Yes	ns
Data summary
Number of columns (Genotype)	2
Number of rows (Temperature)	2
Number of values	20
Compare cell means regardless of rows and columns
Number of families	1
Number of comparisons per family	6
Alpha	0.05
Tukey's multiple comparisons test	Mean Diff.	95.00% CI of diff.	Below threshold?	Summary	Adjusted P Value
23°C:Col-0 vs. 23°C:pcp-1	-19.99	-38.91 to -1.070	Yes	*	0.0366
23°C:Col-0 vs. Shifted:Col-0	-21.23	-40.15 to -2.314	Yes	*	0.0252
23°C:Col-0 vs. Shifted:pcp-1	-60.2	-79.12 to -41.28	Yes	****	<0.0001
23°C:pcp-1 vs. Shifted:Col-0	-1.244	-20.16 to 17.68	No	ns	0.9975
23°C:pcp-1 vs. Shifted:pcp-1	-40.21	-59.13 to -21.29	Yes	****	<0.0001
Shifted:Col-0 vs. Shifted:pcp-1	-38.97	-57.89 to -20.05	Yes	***	0.0001
Test details	Mean 1	Mean 2	Mean Diff.	SE of diff.	N1	N2	q	DF
23°C:Col-0 vs. 23°C:pcp-1	66.76	86.75	-19.99	6.613	5	5	4.275	16
23°C:Col-0 vs. Shifted:Col-0	66.76	87.99	-21.23	6.613	5	5	4.541	16
23°C:Col-0 vs. Shifted:pcp-1	66.76	127	-60.2	6.613	5	5	12.87	16
23°C:pcp-1 vs. Shifted:Col-0	86.75	87.99	-1.244	6.613	5	5	0.266	16
23°C:pcp-1 vs. Shifted:pcp-1	86.75	127	-40.21	6.613	5	5	8.599	16
Shifted:Col-0 vs. Shifted:pcp-1	87.99	127	-38.97	6.613	5	5	8.333	16
Compact letter display
Shifted:pcp-1	A
Shifted:Col-0	B
23°C:pcp-1	B
23°C:Col-0	C

### Sheet: Statistical Analysis IAA_Asp
Table S4. Statistical Analysis IAA_Asp
Table Analyzed	IAA_Asp
Two-way ANOVA	Ordinary
Alpha	0.05
Source of Variation	% of total variation	P value	P value summary	Significant?
Interaction	3.56	0.1425	ns	No
Temperature	19.89	0.0022	**	Yes
Genotype	52.61	<0.0001	****	Yes
ANOVA table	SS	DF	MS	F (DFn, DFd)	P value
Interaction	28.9	1	28.9	F (1, 16) = 2.379	P=0.1425
Temperature	161.4	1	161.4	F (1, 16) = 13.29	P=0.0022
Genotype	427.1	1	427.1	F (1, 16) = 35.16	P<0.0001
Residual	194.4	16	12.15
Difference between column means
Mean of Col0	20.12
Mean of pcp-1	29.37
Difference between means	-9.242
SE of difference	1.559
95% CI of difference	-12.55 to -5.938
Difference between row means
Mean of 23°C	21.9
Mean of Shifted	27.59
Difference between means	-5.682
SE of difference	1.559
95% CI of difference	-8.986 to -2.378
Interaction CI
Mean diff, A1 - B1	-6.838
Mean diff, A2 - B2	-11.65
(A1 -B1) - (A2 - B2)	4.808
95% CI of difference	-1.801 to 11.42
(B1 - A1) - (B2 - A2)	-4.808
95% CI of difference	-11.42 to 1.801
Spearman's test for heteroscedasticity
Rs of predicted Y vs. |residual|	0.4111
P value (one tailed)	0.0359
Passed (P > 0.05)?	No
Normality of Residuals
Test name	Statistics	P value	Passed normality test (alpha=0.05)?	P value summary
D'Agostino-Pearson omnibus (K2)	0.7403	0.6906	Yes	ns
Anderson-Darling (A2*)	0.2364	0.7559	Yes	ns
Shapiro-Wilk (W)	0.9728	0.8125	Yes	ns
Kolmogorov-Smirnov (distance)	0.1273	0.1	Yes	ns
Data summary
Number of columns (Genotype)	2
Number of rows (Temperature)	2
Number of values	20
Compare cell means regardless of rows and columns
Number of families	1
Number of comparisons per family	6
Alpha	0.05
Tukey's multiple comparisons test	Mean Diff.	95.00% CI of diff.	Below threshold?	Summary	Adjusted P Value
23°C:Col0 vs. 23°C:pcp-1	-6.838	-13.14 to -0.5313	Yes	*	0.0313
23°C:Col0 vs. Shifted:Col0	-3.278	-9.585 to 3.029	No	ns	0.4675
23°C:Col0 vs. Shifted:pcp-1	-14.92	-21.23 to -8.617	Yes	****	<0.0001
23°C:pcp-1 vs. Shifted:Col0	3.56	-2.747 to 9.867	No	ns	0.3984
23°C:pcp-1 vs. Shifted:pcp-1	-8.086	-14.39 to -1.779	Yes	*	0.0101
Shifted:Col0 vs. Shifted:pcp-1	-11.65	-17.95 to -5.339	Yes	***	0.0004
Test details	Mean 1	Mean 2	Mean Diff.	SE of diff.	N1	N2	q	DF
23°C:Col0 vs. 23°C:pcp-1	18.48	25.32	-6.838	2.204	5	5	4.387	16
23°C:Col0 vs. Shifted:Col0	18.48	21.76	-3.278	2.204	5	5	2.103	16
23°C:Col0 vs. Shifted:pcp-1	18.48	33.41	-14.92	2.204	5	5	9.575	16
23°C:pcp-1 vs. Shifted:Col0	25.32	21.76	3.56	2.204	5	5	2.284	16
23°C:pcp-1 vs. Shifted:pcp-1	25.32	33.41	-8.086	2.204	5	5	5.188	16
Shifted:Col0 vs. Shifted:pcp-1	21.76	33.41	-11.65	2.204	5	5	7.472	16
Compact letter display
Shifted:pcp-1	A
23°C:pcp-1	B
Shifted:Col0	B C
23°C:Col0	C

### Sheet: Statistical Analysis IAA_Glc
Table S4. Statistical Analysis IAA_Glc
Table Analyzed	IAA_Glc
Two-way ANOVA	Ordinary
Alpha	0.05
Source of Variation	% of total variation	P value	P value summary	Significant?
Interaction	5.48	0.2646	ns	No
Temperature	13.42	0.0893	ns	No
Genotype	15.5	0.0697	ns	No
ANOVA table	SS	DF	MS	F (DFn, DFd)	P value
Interaction	7216449	1	7216449	F (1, 16) = 1.336	P=0.2646
Temperature	17671323	1	17671323	F (1, 16) = 3.273	P=0.0893
Genotype	20411980	1	20411980	F (1, 16) = 3.780	P=0.0697
Residual	86392419	16	5399526
Difference between column means
Mean of Col0	6795
Mean of pcp-1	8816
Difference between means	-2020
SE of difference	1039
95% CI of difference	-4223 to 182.5
Difference between row means
Mean of 23°C	6866
Mean of Shifted	8746
Difference between means	-1880
SE of difference	1039
95% CI of difference	-4083 to 323.0
Interaction CI
Mean diff, A1 - B1	-3222
Mean diff, A2 - B2	-819.1
(A1 -B1) - (A2 - B2)	-2403
95% CI of difference	-6809 to 2003
(B1 - A1) - (B2 - A2)	2403
95% CI of difference	-2003 to 6809
Spearman's test for heteroscedasticity
Rs of predicted Y vs. |residual|	0.3955
P value (one tailed)	0.0422
Passed (P > 0.05)?	No
Normality of Residuals
Test name	Statistics	P value	Passed normality test (alpha=0.05)?	P value summary
D'Agostino-Pearson omnibus (K2)	0.4863	0.7841	Yes	ns
Anderson-Darling (A2*)	0.3304	0.4864	Yes	ns
Shapiro-Wilk (W)	0.959	0.5244	Yes	ns
Kolmogorov-Smirnov (distance)	0.1157	0.1	Yes	ns
Data summary
Number of columns (Genotype)	2
Number of rows (Temperature)	2
Number of values	20
Compare cell means regardless of rows and columns
Number of families	1
Number of comparisons per family	6
Alpha	0.05
Tukey's multiple comparisons test	Mean Diff.	95.00% CI of diff.	Below threshold?	Summary	Adjusted P Value
23°C:Col0 vs. 23°C:pcp-1	-3222	-7427 to 982.8	No	ns	0.1676
23°C:Col0 vs. Shifted:Col0	-3081	-7286 to 1123	No	ns	0.1962
23°C:Col0 vs. Shifted:pcp-1	-3900	-8105 to 304.2	No	ns	0.0739
23°C:pcp-1 vs. Shifted:Col0	140.5	-4064 to 4345	No	ns	0.9997
23°C:pcp-1 vs. Shifted:pcp-1	-678.6	-4883 to 3526	No	ns	0.9663
Shifted:Col0 vs. Shifted:pcp-1	-819.1	-5024 to 3386	No	ns	0.9432
Test details	Mean 1	Mean 2	Mean Diff.	SE of diff.	N1	N2	q	DF
23°C:Col0 vs. 23°C:pcp-1	5255	8477	-3222	1470	5	5	3.1	16
23°C:Col0 vs. Shifted:Col0	5255	8336	-3081	1470	5	5	2.965	16
23°C:Col0 vs. Shifted:pcp-1	5255	9155	-3900	1470	5	5	3.753	16
23°C:pcp-1 vs. Shifted:Col0	8477	8336	140.5	1470	5	5	0.1352	16
23°C:pcp-1 vs. Shifted:pcp-1	8477	9155	-678.6	1470	5	5	0.653	16
Shifted:Col0 vs. Shifted:pcp-1	8336	9155	-819.1	1470	5	5	0.7882	16
Compact letter display
Shifted:pcp-1	A
23°C:pcp-1	A
Shifted:Col0	A
23°C:Col0	A

### Sheet: Statistical Analysis IAA_Glu
Table S4. Statistical Analysis IAA_Glu
Table Analyzed	IAA_Glu
Two-way ANOVA	Ordinary
Alpha	0.05
Source of Variation	% of total variation	P value	P value summary	Significant?
Interaction	0.6371	0.5273	ns	No
Temperature	8.561	0.0308	*	Yes
Genotype	66.39	<0.0001	****	Yes
ANOVA table	SS	DF	MS	F (DFn, DFd)	P value
Interaction	9.508	1	9.508	F (1, 16) = 0.4176	P=0.5273
Temperature	127.8	1	127.8	F (1, 16) = 5.611	P=0.0308
Genotype	990.8	1	990.8	F (1, 16) = 43.51	P<0.0001
Residual	364.3	16	22.77
Difference between column means
Mean of Col0	24.32
Mean of pcp-1	38.39
Difference between means	-14.08
SE of difference	2.134
95% CI of difference	-18.60 to -9.553
Difference between row means
Mean of 23°C	28.83
Mean of Shifted	33.88
Difference between means	-5.055
SE of difference	2.134
95% CI of difference	-9.579 to -0.5310
Interaction CI
Mean diff, A1 - B1	-12.7
Mean diff, A2 - B2	-15.46
(A1 -B1) - (A2 - B2)	2.758
95% CI of difference	-6.290 to 11.81
(B1 - A1) - (B2 - A2)	-2.758
95% CI of difference	-11.81 to 6.290
Spearman's test for heteroscedasticity
Rs of predicted Y vs. |residual|	-0.07756
P value (one tailed)	0.3726
Passed (P > 0.05)?	Yes
Normality of Residuals
Test name	Statistics	P value	Passed normality test (alpha=0.05)?	P value summary
D'Agostino-Pearson omnibus (K2)	0.5659	0.7536	Yes	ns
Anderson-Darling (A2*)	0.2418	0.7372	Yes	ns
Shapiro-Wilk (W)	0.9698	0.7514	Yes	ns
Kolmogorov-Smirnov (distance)	0.1155	0.1	Yes	ns
Data summary
Number of columns (Genotype)	2
Number of rows (Temperature)	2
Number of values	20
Compare cell means regardless of rows and columns
Number of families	1
Number of comparisons per family	6
Alpha	0.05
Tukey's multiple comparisons test	Mean Diff.	95.00% CI of diff.	Below threshold?	Summary	Adjusted P Value
23°C:Col0 vs. 23°C:pcp-1	-12.7	-21.33 to -4.063	Yes	**	0.0034
23°C:Col0 vs. Shifted:Col0	-3.676	-12.31 to 4.959	No	ns	0.6248
23°C:Col0 vs. Shifted:pcp-1	-19.13	-27.77 to -10.50	Yes	****	<0.0001
23°C:pcp-1 vs. Shifted:Col0	9.022	0.3875 to 17.66	Yes	*	0.039
23°C:pcp-1 vs. Shifted:pcp-1	-6.434	-15.07 to 2.201	No	ns	0.1852
Shifted:Col0 vs. Shifted:pcp-1	-15.46	-24.09 to -6.821	Yes	***	0.0005
Test details	Mean 1	Mean 2	Mean Diff.	SE of diff.	N1	N2	q	DF
23°C:Col0 vs. 23°C:pcp-1	22.48	35.18	-12.7	3.018	5	5	5.95	16
23°C:Col0 vs. Shifted:Col0	22.48	26.15	-3.676	3.018	5	5	1.723	16
23°C:Col0 vs. Shifted:pcp-1	22.48	41.61	-19.13	3.018	5	5	8.965	16
23°C:pcp-1 vs. Shifted:Col0	35.18	26.15	9.022	3.018	5	5	4.228	16
23°C:pcp-1 vs. Shifted:pcp-1	35.18	41.61	-6.434	3.018	5	5	3.015	16
Shifted:Col0 vs. Shifted:pcp-1	26.15	41.61	-15.46	3.018	5	5	7.243	16
Compact letter display
Shifted:pcp-1	A
23°C:pcp-1	A
Shifted:Col0	B
23°C:Col0	B

### Sheet: Statistical Analysis oxIAA
Table S4. Statistical Analysis oxIAA
Table Analyzed	oxIAA
Two-way ANOVA	Ordinary
Alpha	0.05
Source of Variation	% of total variation	P value	P value summary	Significant?
Interaction	3.084	0.187	ns	No
Temperature	7.799	0.0435	*	Yes
Genotype	63.16	<0.0001	****	Yes
ANOVA table	SS	DF	MS	F (DFn, DFd)	P value
Interaction	10304	1	10304	F (1, 16) = 1.900	P=0.1870
Temperature	26058	1	26058	F (1, 16) = 4.806	P=0.0435
Genotype	211032	1	211032	F (1, 16) = 38.92	P<0.0001
Residual	86751	16	5422
Difference between column means
Mean of Col0	534.3
Mean of pcp-1	739.8
Difference between means	-205.4
SE of difference	32.93
95% CI of difference	-275.3 to -135.6
Difference between row means
Mean of 23°C	673.1
Mean of Shifted	601
Difference between means	72.19
SE of difference	32.93
95% CI of difference	2.383 to 142.0
Interaction CI
Mean diff, A1 - B1	-250.8
Mean diff, A2 - B2	-160
(A1 -B1) - (A2 - B2)	-90.79
95% CI of difference	-230.4 to 48.83
(B1 - A1) - (B2 - A2)	90.79
95% CI of difference	-48.83 to 230.4
Spearman's test for heteroscedasticity
Rs of predicted Y vs. |residual|	-0.07756
P value (one tailed)	0.3726
Passed (P > 0.05)?	Yes
Normality of Residuals
Test name	Statistics	P value	Passed normality test (alpha=0.05)?	P value summary
D'Agostino-Pearson omnibus (K2)	2.695	0.2599	Yes	ns
Anderson-Darling (A2*)	0.3155	0.5159	Yes	ns
Shapiro-Wilk (W)	0.9541	0.4332	Yes	ns
Kolmogorov-Smirnov (distance)	0.1295	0.1	Yes	ns
Data summary
Number of columns (Genotype)	2
Number of rows (Temperature)	2
Number of values	20
Compare cell means regardless of rows and columns
Number of families	1
Number of comparisons per family	6
Alpha	0.05
Šídák's multiple comparisons test	Mean Diff.	95.00% CI of diff.	Below threshold?	Summary	Adjusted P Value
23°C:Col0 vs. 23°C:pcp-1	-250.8	-390.5 to -111.2	Yes	***	0.0004
23°C:Col0 vs. Shifted:Col0	26.8	-112.8 to 166.4	No	ns	0.9939
23°C:Col0 vs. Shifted:pcp-1	-133.3	-272.9 to 6.374	No	ns	0.066
23°C:pcp-1 vs. Shifted:Col0	277.6	138.0 to 417.3	Yes	***	0.0001
23°C:pcp-1 vs. Shifted:pcp-1	117.6	-22.04 to 257.2	No	ns	0.1277
Shifted:Col0 vs. Shifted:pcp-1	-160	-299.7 to -20.42	Yes	*	0.0202
Test details	Mean 1	Mean 2	Mean Diff.	SE of diff.	N1	N2	t	DF
23°C:Col0 vs. 23°C:pcp-1	547.7	798.6	-250.8	46.57	5	5	5.386	16
23°C:Col0 vs. Shifted:Col0	547.7	520.9	26.8	46.57	5	5	0.5754	16
23°C:Col0 vs. Shifted:pcp-1	547.7	681	-133.3	46.57	5	5	2.861	16
23°C:pcp-1 vs. Shifted:Col0	798.6	520.9	277.6	46.57	5	5	5.962	16
23°C:pcp-1 vs. Shifted:pcp-1	798.6	681	117.6	46.57	5	5	2.525	16
Shifted:Col0 vs. Shifted:pcp-1	520.9	681	-160	46.57	5	5	3.437	16
Compact letter display
23°C:pcp-1	A
Shifted:pcp-1	A B
23°C:Col0	B C
Shifted:Col0	C

### Sheet: Statistical Analysis oxIAA_Glc
Table S4. Statistical Analysis oxIAA_Glc
Table Analyzed	oxIAA_Glc
Two-way ANOVA	Ordinary
Alpha	0.05
Source of Variation	% of total variation	P value	P value summary	Significant?
Interaction	10.33	0.0037	**	Yes
Temperature	6.804	0.014	*	Yes
Genotype	68.55	<0.0001	****	Yes
ANOVA table	SS	DF	MS	F (DFn, DFd)	P value
Interaction	1169616	1	1169616	F (1, 16) = 11.54	P=0.0037
Temperature	770768	1	770768	F (1, 16) = 7.604	P=0.0140
Genotype	7765272	1	7765272	F (1, 16) = 76.61	P<0.0001
Residual	1621775	16	101361
Difference between column means
Mean of Col0	2769
Mean of pcp-1	4015
Difference between means	-1246
SE of difference	142.4
95% CI of difference	-1548 to -944.4
Difference between row means
Mean of 23°C	3588
Mean of Shifted	3196
Difference between means	392.6
SE of difference	142.4
95% CI of difference	90.79 to 694.5
Interaction CI
Mean diff, A1 - B1	-1730
Mean diff, A2 - B2	-762.6
(A1 -B1) - (A2 - B2)	-967.3
95% CI of difference	-1571 to -363.6
(B1 - A1) - (B2 - A2)	967.3
95% CI of difference	363.6 to 1571
Spearman's test for heteroscedasticity
Rs of predicted Y vs. |residual|	-0.3102
P value (one tailed)	0.0916
Passed (P > 0.05)?	Yes
Normality of Residuals
Test name	Statistics	P value	Passed normality test (alpha=0.05)?	P value summary
D'Agostino-Pearson omnibus (K2)	11.88	0.0026	No	**
Anderson-Darling (A2*)	0.9397	0.0138	No	*
Shapiro-Wilk (W)	0.8708	0.0121	No	*
Kolmogorov-Smirnov (distance)	0.227	0.0082	No	**
Data summary
Number of columns (Genotype)	2
Number of rows (Temperature)	2
Number of values	20
Compare cell means regardless of rows and columns
Number of families	1
Number of comparisons per family	6
Alpha	0.05
Tukey's multiple comparisons test	Mean Diff.	95.00% CI of diff.	Below threshold?	Summary	Adjusted P Value
23°C:Col0 vs. 23°C:pcp-1	-1730	-2306 to -1154	Yes	****	<0.0001
23°C:Col0 vs. Shifted:Col0	-91.03	-667.1 to 485.1	No	ns	0.9683
23°C:Col0 vs. Shifted:pcp-1	-853.6	-1430 to -277.5	Yes	**	0.0031
23°C:pcp-1 vs. Shifted:Col0	1639	1063 to 2215	Yes	****	<0.0001
23°C:pcp-1 vs. Shifted:pcp-1	876.3	300.2 to 1452	Yes	**	0.0025
Shifted:Col0 vs. Shifted:pcp-1	-762.6	-1339 to -186.5	Yes	**	0.0079
Test details	Mean 1	Mean 2	Mean Diff.	SE of diff.	N1	N2	q	DF
23°C:Col0 vs. 23°C:pcp-1	2723	4453	-1730	201.4	5	5	12.15	16
23°C:Col0 vs. Shifted:Col0	2723	2814	-91.03	201.4	5	5	0.6394	16
23°C:Col0 vs. Shifted:pcp-1	2723	3577	-853.6	201.4	5	5	5.995	16
23°C:pcp-1 vs. Shifted:Col0	4453	2814	1639	201.4	5	5	11.51	16
23°C:pcp-1 vs. Shifted:pcp-1	4453	3577	876.3	201.4	5	5	6.154	16
Shifted:Col0 vs. Shifted:pcp-1	2814	3577	-762.6	201.4	5	5	5.356	16
Compact letter display
23°C:pcp-1	A
Shifted:pcp-1	B
Shifted:Col0	C
23°C:Col0	C
