## Supplementary Table 5 for "The *Arabidopsis* splicing factor PORCUPINE/SmE1 orchestrates temperature-dependent root development via auxin homeostasis maintenance"

### Sheet: Raw Data Cytokinin
Table S5. Supplementary data for Cytokinin quantification - Raw quantification Data
tZ	trans-zeatin
tZR	trans-zeatin riboside
cZ	cis-zeatin
cZR	cis-zeatin riboside
DHZ	dihydrozeatin
DHZR	dihydrozeatin riboside
iP	N6-isopentenyladenine
iPR	N6-isopentenyladenenosine
				tZ*				cZ*				DHZ*				iP*				tZR				cZR				DHZR				iPR
Genotype	Biorep	Treatment	Tissue [mg]	pmol/g FW	Average	±	SD, SD%	pmol/g FW	Average	±	SD, SD%	pmol/g FW	Average	±	SD, SD%	pmol/g FW	Average	±	SD, SD%	pmol/g FW	Average	±	SD, SD%	pmol/g FW	Average	±	SD, SD%	pmol/g FW	Average	±	SD, SD%	pmol/g FW	Average	±	SD, SD%
Col0	1	10 days at 23 °C	9.7	3.58	3.39	±	0.27	7.63	8.22	±	0.38	0.47	0.42	±	0.08	3.03	3.2	±	0.22	7.03	6.91	±	0.37	5.46	5.07	±	0.23	0.42	0.47	±	0.16	6.54	6.22	±	0.38
Col0	2	10 days at 23 °C	10.5	3.51			7.83	8.71			4.63	0.46			17.85	3.47			7.01	7.18			5.38	5.02			4.46	0.61			34.34	6.18			6.05
Col0	3	10 days at 23 °C	11.1	2.87				8.25				0.51				2.87				7.38				5.05				0.61				6.75
Col0	4	10 days at 23 °C	10.6	3.53				8.5				0.39				3.22				6.59				5.09				0.18				5.8
Col0	5	10 days at 23 °C	11.6	3.46				7.99				0.29				3.4				6.39				4.75				0.54				5.84
Col0	1	8 days at 23 °C + 2 days at 16 °C	9.9	3.82	3.33	±	0.56	7.27	7.12	±	0.81	0.54	0.46	±	0.06	3.32	3.16	±	0.29	9.98	10.05	±	1.07	13.45	13.33	±	6.7	0.08	0.23	±	0.15	12.75	12.33	±	1.03
Col0	2	8 days at 23 °C + 2 days at 16 °C	9.3	3.21			16.7	5.86			11.4	0.49			14.05	2.95			9.28	9.19			10.61	6.19			50.27	0.19			66.06	11.11			8.34
Col0	3	8 days at 23 °C + 2 days at 16 °C	11.1	3.95				8.41				0.42				3.65				12.11				8.15				0.19				12.23
Col0	4	8 days at 23 °C + 2 days at 16 °C	11.3	2.38				6.98				0.48				2.83				9.33				25.44				<LOD				14.04
Col0	5	8 days at 23 °C + 2 days at 16 °C	12.5	3.28				7.09				0.35				3.06				9.63				13.43				0.45				11.51
pcp-1	1	10 days at 23 °C	12.6	3.69	3.54	±	0.34	10.73	10.7	±	0.22	0.87	0.96	±	0.23	4.01	4.1	±	0.21	8.58	9.39	±	0.61	5.59	9.59	±	3.25	0.66	0.47	±	0.19	8.17	8.66	±	0.51
pcp-1	2	10 days at 23 °C	9.8	3.39			9.55	10.32			2.04	1.24			23.69	3.87			5.12	9.16			6.45	6.08			33.94	0.65			40.46	7.96			5.87
pcp-1	3	10 days at 23 °C	10.1	3.06				11				0.68				4.23				10.43				12.43				0.43				9.26
pcp-1	4	10 days at 23 °C	12.5	3.47				10.69				0.81				4.45				9.52				13.6				0.44				8.87
pcp-1	5	10 days at 23 °C	10.3	4.07				10.74				1.23				3.95				9.27				10.25				0.15				9.07
pcp-1	1	8 days at 23 °C + 2 days at 16 °C	11.5	3.24	3.68	±	0.47	8.75	8.38	±	0.54	1.19	1.78	±	0.75	3.43	3.1	±	0.18	8.53	8.54	±	0.65	15.25	22.86	±	8.08	0.1	0.12	±	0.06	11.86	12.94	±	1.78
pcp-1	2	8 days at 23 °C + 2 days at 16 °C	15	3.21			12.82	7.85			6.48	0.87			42.02	2.91			5.95	8.32			7.56	15.09			35.33	0.16			53	11.21			13.76
pcp-1	3	8 days at 23 °C + 2 days at 16 °C	10.3	3.49				7.62				2.98				3.01				7.98				27.94				<LOD				13.61
pcp-1	4	8 days at 23 °C + 2 days at 16 °C	11.9	4.04				8.63				2.17				3.16				9.77				36.04				0.1				16.13
pcp-1	5	8 days at 23 °C + 2 days at 16 °C	10.2	4.41				9.03				1.67				2.99				8.07				19.97				<LOD				11.89

### Sheet: Statistical Analysis cZ
Table S5. Statistical Analysis cZ
Table Analyzed	cZ
Two-way ANOVA	Ordinary
Alpha	0.05
Source of Variation	% of total variation	P value	P value summary	Significant?
Interaction	4.744	0.0359	*	Yes
Temperature	36.78	<0.0001	****	Yes
Genotype	44	<0.0001	****	Yes
ANOVA table	SS	DF	MS	F (DFn, DFd)	P value
Interaction	1.879	1	1.879	F (1, 16) = 5.244	P=0.0359
Temperature	14.57	1	14.57	F (1, 16) = 40.67	P<0.0001
Genotype	17.43	1	17.43	F (1, 16) = 48.65	P<0.0001
Residual	5.732	16	0.3583
Difference between column means
Mean of Col0	7.669
Mean of pcp-1	9.536
Difference between means	-1.867
SE of difference	0.2677
95% CI of difference	-2.434 to -1.300
Difference between row means
Mean of 23°C	9.456
Mean of Shifted	7.749
Difference between means	1.707
SE of difference	0.2677
95% CI of difference	1.140 to 2.274
Interaction CI
Mean diff, A1 - B1	-2.48
Mean diff, A2 - B2	-1.254
(A1 -B1) - (A2 - B2)	-1.226
95% CI of difference	-2.361 to -0.09108
(B1 - A1) - (B2 - A2)	1.226
95% CI of difference	0.09108 to 2.361
Spearman's test for heteroscedasticity
Rs of predicted Y vs. |residual|	-0.1629
P value (one tailed)	0.2463
Passed (P > 0.05)?	Yes
Normality of Residuals
Test name	Statistics	P value	Passed normality test (alpha=0.05)?	P value summary
D'Agostino-Pearson omnibus (K2)	1.786	0.4095	Yes	ns
Anderson-Darling (A2*)	0.3067	0.533	Yes	ns
Shapiro-Wilk (W)	0.9735	0.8263	Yes	ns
Kolmogorov-Smirnov (distance)	0.1268	0.1	Yes	ns
Data summary
Number of columns (Genotype)	2
Number of rows (Temperature)	2
Number of values	20
Compare cell means regardless of rows and columns
Number of families	1
Number of comparisons per family	6
Alpha	0.05
Tukey's multiple comparisons test	Mean Diff.	95.00% CI of diff.	Below threshold?	Summary	Adjusted P Value
23°C:Col0 vs. 23°C:pcp-1	-2.48	-3.563 to -1.397	Yes	****	<0.0001
23°C:Col0 vs. Shifted:Col0	1.094	0.01094 to 2.177	Yes	*	0.0473
23°C:Col0 vs. Shifted:pcp-1	-0.16	-1.243 to 0.9231	No	ns	0.9738
23°C:pcp-1 vs. Shifted:Col0	3.574	2.491 to 4.657	Yes	****	<0.0001
23°C:pcp-1 vs. Shifted:pcp-1	2.32	1.237 to 3.403	Yes	****	<0.0001
Shifted:Col0 vs. Shifted:pcp-1	-1.254	-2.337 to -0.1709	Yes	*	0.0206
Test details	Mean 1	Mean 2	Mean Diff.	SE of diff.	N1	N2	q	DF
23°C:Col0 vs. 23°C:pcp-1	8.216	10.7	-2.48	0.3786	5	5	9.265	16
23°C:Col0 vs. Shifted:Col0	8.216	7.122	1.094	0.3786	5	5	4.087	16
23°C:Col0 vs. Shifted:pcp-1	8.216	8.376	-0.16	0.3786	5	5	0.5977	16
23°C:pcp-1 vs. Shifted:Col0	10.7	7.122	3.574	0.3786	5	5	13.35	16
23°C:pcp-1 vs. Shifted:pcp-1	10.7	8.376	2.32	0.3786	5	5	8.667	16
Shifted:Col0 vs. Shifted:pcp-1	7.122	8.376	-1.254	0.3786	5	5	4.685	16
Compact letter display
23°C:pcp-1	A
Shifted:pcp-1	B
23°C:Col0	B
Shifted:Col0	C

### Sheet: Statistical Analysis cZR
Table S5. Statistical Analysis cZR
Table Analyzed	cZR
Two-way ANOVA	Ordinary
Alpha	0.05
Source of Variation	% of total variation	P value	P value summary	Significant?
Interaction	2.148	0.3754	ns	No
Temperature	39.65	0.0012	**	Yes
Genotype	16.87	0.0212	*	Yes
ANOVA table	SS	DF	MS	F (DFn, DFd)	P value
Interaction	31.38	1	31.38	F (1, 16) = 0.8314	P=0.3754
Temperature	579.2	1	579.2	F (1, 16) = 15.35	P=0.0012
Genotype	246.5	1	246.5	F (1, 16) = 6.531	P=0.0212
Residual	603.8	16	37.74
Difference between column means
Mean of Col0	9.203
Mean of pcp-1	16.22
Difference between means	-7.021
SE of difference	2.747
95% CI of difference	-12.84 to -1.197
Difference between row means
Mean of 23°C	7.332
Mean of Shifted	18.1
Difference between means	-10.76
SE of difference	2.747
95% CI of difference	-16.59 to -4.939
Interaction CI
Mean diff, A1 - B1	-4.516
Mean diff, A2 - B2	-9.526
(A1 -B1) - (A2 - B2)	5.01
95% CI of difference	-6.638 to 16.66
(B1 - A1) - (B2 - A2)	-5.01
95% CI of difference	-16.66 to 6.638
Spearman's test for heteroscedasticity
Rs of predicted Y vs. |residual|	0.7213
P value (one tailed)	0.0002
Passed (P > 0.05)?	No
Normality of Residuals
Test name	Statistics	P value	Passed normality test (alpha=0.05)?	P value summary
D'Agostino-Pearson omnibus (K2)	4.303	0.1163	Yes	ns
Anderson-Darling (A2*)	0.6998	0.0571	Yes	ns
Shapiro-Wilk (W)	0.9054	0.0522	Yes	ns
Kolmogorov-Smirnov (distance)	0.2034	0.0296	No	*
Data summary
Number of columns (Genotype)	2
Number of rows (Temperature)	2
Number of values	20
Compare cell means regardless of rows and columns
Number of families	1
Number of comparisons per family	6
Alpha	0.05
Tukey's multiple comparisons test	Mean Diff.	95.00% CI of diff.	Below threshold?	Summary	Adjusted P Value
23°C:Col0 vs. 23°C:pcp-1	-4.516	-15.63 to 6.600	No	ns	0.6579
23°C:Col0 vs. Shifted:Col0	-8.258	-19.37 to 2.858	No	ns	0.1872
23°C:Col0 vs. Shifted:pcp-1	-17.78	-28.90 to -6.668	Yes	**	0.0016
23°C:pcp-1 vs. Shifted:Col0	-3.742	-14.86 to 7.374	No	ns	0.7718
23°C:pcp-1 vs. Shifted:pcp-1	-13.27	-24.38 to -2.152	Yes	*	0.0168
Shifted:Col0 vs. Shifted:pcp-1	-9.526	-20.64 to 1.590	No	ns	0.1069
Test details	Mean 1	Mean 2	Mean Diff.	SE of diff.	N1	N2	q	DF
23°C:Col0 vs. 23°C:pcp-1	5.074	9.59	-4.516	3.885	5	5	1.644	16
23°C:Col0 vs. Shifted:Col0	5.074	13.33	-8.258	3.885	5	5	3.006	16
23°C:Col0 vs. Shifted:pcp-1	5.074	22.86	-17.78	3.885	5	5	6.473	16
23°C:pcp-1 vs. Shifted:Col0	9.59	13.33	-3.742	3.885	5	5	1.362	16
23°C:pcp-1 vs. Shifted:pcp-1	9.59	22.86	-13.27	3.885	5	5	4.83	16
Shifted:Col0 vs. Shifted:pcp-1	13.33	22.86	-9.526	3.885	5	5	3.467	16
Compact letter display
Shifted:pcp-1	A
Shifted:Col0	A B
23°C:pcp-1	B
23°C:Col0	B

### Sheet: Statistical Analysis DHZ
Table S5. Statistical Analysis DHZ
Table Analyzed	DHZ
Two-way ANOVA	Ordinary
Alpha	0.05
Source of Variation	% of total variation	P value	P value summary	Significant?
Interaction	8.343	0.0653	ns	No
Temperature	9.773	0.048	*	Yes
Genotype	47.79	0.0002	***	Yes
ANOVA table	SS	DF	MS	F (DFn, DFd)	P value
Interaction	0.7566	1	0.7566	F (1, 16) = 3.916	P=0.0653
Temperature	0.8862	1	0.8862	F (1, 16) = 4.586	P=0.0480
Genotype	4.334	1	4.334	F (1, 16) = 22.43	P=0.0002
Residual	3.092	16	0.1932
Difference between column means
Mean of Col0	0.44
Mean of pcp-1	1.371
Difference between means	-0.931
SE of difference	0.1966
95% CI of difference	-1.348 to -0.5143
Difference between row means
Mean of 23°C	0.695
Mean of Shifted	1.116
Difference between means	-0.421
SE of difference	0.1966
95% CI of difference	-0.8377 to -0.004257
Interaction CI
Mean diff, A1 - B1	-0.542
Mean diff, A2 - B2	-1.32
(A1 -B1) - (A2 - B2)	0.778
95% CI of difference	-0.05549 to 1.611
(B1 - A1) - (B2 - A2)	-0.778
95% CI of difference	-1.611 to 0.05549
Spearman's test for heteroscedasticity
Rs of predicted Y vs. |residual|	0.7609
P value (one tailed)	<0.0001
Passed (P > 0.05)?	No
Normality of Residuals
Test name	Statistics	P value	Passed normality test (alpha=0.05)?	P value summary
D'Agostino-Pearson omnibus (K2)	9.55	0.0084	No	**
Anderson-Darling (A2*)	1.138	0.0043	No	**
Shapiro-Wilk (W)	0.8656	0.0098	No	**
Kolmogorov-Smirnov (distance)	0.2156	0.0156	No	*
Data summary
Number of columns (Genotype)	2
Number of rows (Temperature)	2
Number of values	20
Compare cell means regardless of rows and columns
Number of families	1
Number of comparisons per family	6
Alpha	0.05
Tukey's multiple comparisons test	Mean Diff.	95.00% CI of diff.	Below threshold?	Summary	Adjusted P Value
23°C:Col0 vs. 23°C:pcp-1	-0.542	-1.337 to 0.2534	No	ns	0.2475
23°C:Col0 vs. Shifted:Col0	-0.032	-0.8274 to 0.7634	No	ns	0.9994
23°C:Col0 vs. Shifted:pcp-1	-1.352	-2.147 to -0.5566	Yes	***	0.0009
23°C:pcp-1 vs. Shifted:Col0	0.51	-0.2854 to 1.305	No	ns	0.2941
23°C:pcp-1 vs. Shifted:pcp-1	-0.81	-1.605 to -0.01460	Yes	*	0.0452
Shifted:Col0 vs. Shifted:pcp-1	-1.32	-2.115 to -0.5246	Yes	**	0.0011
Test details	Mean 1	Mean 2	Mean Diff.	SE of diff.	N1	N2	q	DF
23°C:Col0 vs. 23°C:pcp-1	0.424	0.966	-0.542	0.278	5	5	2.757	16
23°C:Col0 vs. Shifted:Col0	0.424	0.456	-0.032	0.278	5	5	0.1628	16
23°C:Col0 vs. Shifted:pcp-1	0.424	1.776	-1.352	0.278	5	5	6.877	16
23°C:pcp-1 vs. Shifted:Col0	0.966	0.456	0.51	0.278	5	5	2.594	16
23°C:pcp-1 vs. Shifted:pcp-1	0.966	1.776	-0.81	0.278	5	5	4.12	16
Shifted:Col0 vs. Shifted:pcp-1	0.456	1.776	-1.32	0.278	5	5	6.715	16
Compact letter display
Shifted:pcp-1	A
23°C:pcp-1	B
Shifted:Col0	B
23°C:Col0	B

### Sheet: Statistical Analysis DHZR
Table S5. Statistical Analysis DHZR
Table Analyzed	DHZR
Two-way ANOVA	Ordinary
Alpha	0.05
Source of Variation	% of total variation	P value	P value summary	Significant?
Interaction	1.414	0.5599	ns	No
Temperature	47.86	0.0041	**	Yes
Genotype	1.768	0.5152	ns	No
ANOVA table	SS (Type III)	DF	MS	F (DFn, DFd)	P value
Interaction	0.01048	1	0.01048	F (1, 13) = 0.3580	P=0.5599
Temperature	0.3546	1	0.3546	F (1, 13) = 12.12	P=0.0041
Genotype	0.0131	1	0.0131	F (1, 13) = 0.4476	P=0.5152
Residual	0.3805	13	0.02927
Difference between column means
Predicted (LS) mean of Col0	0.3498
Predicted (LS) mean of pcp-1	0.293
Difference between predicted means	0.05675
SE of difference	0.08482
95% CI of difference	-0.1265 to 0.2400
Difference between row means
Predicted (LS) mean of 23°C	0.469
Predicted (LS) mean of Shifted	0.1738
Difference between predicted means	0.2953
SE of difference	0.08482
95% CI of difference	0.1120 to 0.4785
Interaction CI
Mean diff, A1 - B1	0.006
Mean diff, A2 - B2	0.1075
(A1 -B1) - (A2 - B2)	-0.1015
95% CI of difference	-0.4680 to 0.2650
(B1 - A1) - (B2 - A2)	0.1015
95% CI of difference	-0.2650 to 0.4680
Spearman's test for heteroscedasticity
Rs of predicted Y vs. |residual|	0.4371
P value (one tailed)	0.0402
Passed (P > 0.05)?	No
Normality of Residuals
Test name	Statistics	P value	Passed normality test (alpha=0.05)?	P value summary
D'Agostino-Pearson omnibus (K2)	1.306	0.5205	Yes	ns
Anderson-Darling (A2*)	0.5281	0.1518	Yes	ns
Shapiro-Wilk (W)	0.9234	0.1685	Yes	ns
Kolmogorov-Smirnov (distance)	0.1915	0.098	Yes	ns
Data summary
Number of columns (Genotype)	2
Number of rows (Temperature)	2
Number of values	17
Compare cell means regardless of rows and columns
Number of families	1
Number of comparisons per family	6
Alpha	0.05
Tukey's multiple comparisons test	Predicted (LS) mean diff.	95.00% CI of diff.	Below threshold?	Summary	Adjusted P Value
23°C:Col0 vs. 23°C:pcp-1	0.006	-0.3116 to 0.3236	No	ns	>0.9999
23°C:Col0 vs. Shifted:Col0	0.2445	-0.09234 to 0.5813	No	ns	0.1946
23°C:Col0 vs. Shifted:pcp-1	0.352	-0.01470 to 0.7187	No	ns	0.0616
23°C:pcp-1 vs. Shifted:Col0	0.2385	-0.09834 to 0.5753	No	ns	0.2109
23°C:pcp-1 vs. Shifted:pcp-1	0.346	-0.02070 to 0.7127	No	ns	0.067
Shifted:Col0 vs. Shifted:pcp-1	0.1075	-0.2760 to 0.4910	No	ns	0.8428
Test details	Predicted (LS) mean 1	Predicted (LS) mean 2	Predicted (LS) mean diff.	SE of diff.	N1	N2	q	DF
23°C:Col0 vs. 23°C:pcp-1	0.472	0.466	0.006	0.1082	5	5	0.07842	13
23°C:Col0 vs. Shifted:Col0	0.472	0.2275	0.2445	0.1148	5	4	3.013	13
23°C:Col0 vs. Shifted:pcp-1	0.472	0.12	0.352	0.1249	5	3	3.984	13
23°C:pcp-1 vs. Shifted:Col0	0.466	0.2275	0.2385	0.1148	5	4	2.939	13
23°C:pcp-1 vs. Shifted:pcp-1	0.466	0.12	0.346	0.1249	5	3	3.917	13
Shifted:Col0 vs. Shifted:pcp-1	0.2275	0.12	0.1075	0.1307	4	3	1.164	13
Compact letter display
23°C:Col0	A
23°C:pcp-1	A
Shifted:Col0	A
Shifted:pcp-1	A

### Sheet: Statistical Analysis iP
Table S5. Statistical Analysis iP
Table Analyzed	iP
Two-way ANOVA	Ordinary
Alpha	0.05
Source of Variation	% of total variation	P value	P value summary	Significant?
Interaction	26.09	0.0007	***	Yes
Temperature	30.12	0.0004	***	Yes
Genotype	19.82	0.0022	**	Yes
ANOVA table	SS	DF	MS	F (DFn, DFd)	P value
Interaction	1.166	1	1.166	F (1, 16) = 17.42	P=0.0007
Temperature	1.347	1	1.347	F (1, 16) = 20.11	P=0.0004
Genotype	0.8862	1	0.8862	F (1, 16) = 13.23	P=0.0022
Residual	1.071	16	0.06697
Difference between column means
Mean of Col0	3.18
Mean of pcp-1	3.601
Difference between means	-0.421
SE of difference	0.1157
95% CI of difference	-0.6663 to -0.1757
Difference between row means
Mean of 23°C	3.65
Mean of Shifted	3.131
Difference between means	0.519
SE of difference	0.1157
95% CI of difference	0.2737 to 0.7643
Interaction CI
Mean diff, A1 - B1	-0.904
Mean diff, A2 - B2	0.062
(A1 -B1) - (A2 - B2)	-0.966
95% CI of difference	-1.457 to -0.4753
(B1 - A1) - (B2 - A2)	0.966
95% CI of difference	0.4753 to 1.457
Spearman's test for heteroscedasticity
Rs of predicted Y vs. |residual|	0.1086
P value (one tailed)	0.3243
Passed (P > 0.05)?	Yes
Normality of Residuals
Test name	Statistics	P value	Passed normality test (alpha=0.05)?	P value summary
D'Agostino-Pearson omnibus (K2)	1.673	0.4333	Yes	ns
Anderson-Darling (A2*)	0.4444	0.2561	Yes	ns
Shapiro-Wilk (W)	0.9438	0.2832	Yes	ns
Kolmogorov-Smirnov (distance)	0.1977	0.0394	No	*
Data summary
Number of columns (Genotype)	2
Number of rows (Temperature)	2
Number of values	20
Compare cell means regardless of rows and columns
Number of families	1
Number of comparisons per family	6
Alpha	0.05
Tukey's multiple comparisons test	Mean Diff.	95.00% CI of diff.	Below threshold?	Summary	Adjusted P Value
23°C:Col0 vs. 23°C:pcp-1	-0.904	-1.372 to -0.4358	Yes	***	0.0002
23°C:Col0 vs. Shifted:Col0	0.036	-0.4322 to 0.5042	No	ns	0.9961
23°C:Col0 vs. Shifted:pcp-1	0.098	-0.3702 to 0.5662	No	ns	0.9309
23°C:pcp-1 vs. Shifted:Col0	0.94	0.4718 to 1.408	Yes	***	0.0002
23°C:pcp-1 vs. Shifted:pcp-1	1.002	0.5338 to 1.470	Yes	****	<0.0001
Shifted:Col0 vs. Shifted:pcp-1	0.062	-0.4062 to 0.5302	No	ns	0.9808
Test details	Mean 1	Mean 2	Mean Diff.	SE of diff.	N1	N2	q	DF
23°C:Col0 vs. 23°C:pcp-1	3.198	4.102	-0.904	0.1637	5	5	7.811	16
23°C:Col0 vs. Shifted:Col0	3.198	3.162	0.036	0.1637	5	5	0.3111	16
23°C:Col0 vs. Shifted:pcp-1	3.198	3.1	0.098	0.1637	5	5	0.8468	16
23°C:pcp-1 vs. Shifted:Col0	4.102	3.162	0.94	0.1637	5	5	8.122	16
23°C:pcp-1 vs. Shifted:pcp-1	4.102	3.1	1.002	0.1637	5	5	8.658	16
Shifted:Col0 vs. Shifted:pcp-1	3.162	3.1	0.062	0.1637	5	5	0.5357	16
Compact letter display
23°C:pcp-1	A
23°C:Col0	B
Shifted:Col0	B
Shifted:pcp-1	B

### Sheet: Statistical Analysis iPR
Table S5. Statistical Analysis iPR
Table Analyzed	iPR
Two-way ANOVA	Ordinary
Alpha	0.05
Source of Variation	% of total variation	P value	P value summary	Significant?
Interaction	2.415	0.1081	ns	No
Temperature	77.53	<0.0001	****	Yes
Genotype	6.72	0.0118	*	Yes
ANOVA table	SS	DF	MS	F (DFn, DFd)	P value
Interaction	4.195	1	4.195	F (1, 16) = 2.898	P=0.1081
Temperature	134.7	1	134.7	F (1, 16) = 93.02	P<0.0001
Genotype	11.67	1	11.67	F (1, 16) = 8.063	P=0.0118
Residual	23.17	16	1.448
Difference between column means
Mean of Col0	9.275
Mean of pcp-1	10.8
Difference between means	-1.528
SE of difference	0.5381
95% CI of difference	-2.669 to -0.3872
Difference between row means
Mean of 23°C	7.444
Mean of Shifted	12.63
Difference between means	-5.19
SE of difference	0.5381
95% CI of difference	-6.331 to -4.049
Interaction CI
Mean diff, A1 - B1	-2.444
Mean diff, A2 - B2	-0.612
(A1 -B1) - (A2 - B2)	-1.832
95% CI of difference	-4.114 to 0.4495
(B1 - A1) - (B2 - A2)	1.832
95% CI of difference	-0.4495 to 4.114
Spearman's test for heteroscedasticity
Rs of predicted Y vs. |residual|	0.6983
P value (one tailed)	0.0003
Passed (P > 0.05)?	No
Normality of Residuals
Test name	Statistics	P value	Passed normality test (alpha=0.05)?	P value summary
D'Agostino-Pearson omnibus (K2)	9.243	0.0098	No	**
Anderson-Darling (A2*)	0.5065	0.1776	Yes	ns
Shapiro-Wilk (W)	0.9169	0.0865	Yes	ns
Kolmogorov-Smirnov (distance)	0.172	0.1	Yes	ns
Data summary
Number of columns (Genotype)	2
Number of rows (Temperature)	2
Number of values	20
Compare cell means regardless of rows and columns
Number of families	1
Number of comparisons per family	6
Alpha	0.05
Tukey's multiple comparisons test	Mean Diff.	95.00% CI of diff.	Below threshold?	Summary	Adjusted P Value
23°C:Col0 vs. 23°C:pcp-1	-2.444	-4.621 to -0.2667	Yes	*	0.0252
23°C:Col0 vs. Shifted:Col0	-6.106	-8.283 to -3.929	Yes	****	<0.0001
23°C:Col0 vs. Shifted:pcp-1	-6.718	-8.895 to -4.541	Yes	****	<0.0001
23°C:pcp-1 vs. Shifted:Col0	-3.662	-5.839 to -1.485	Yes	***	0.001
23°C:pcp-1 vs. Shifted:pcp-1	-4.274	-6.451 to -2.097	Yes	***	0.0002
Shifted:Col0 vs. Shifted:pcp-1	-0.612	-2.789 to 1.565	No	ns	0.8515
Test details	Mean 1	Mean 2	Mean Diff.	SE of diff.	N1	N2	q	DF
23°C:Col0 vs. 23°C:pcp-1	6.222	8.666	-2.444	0.761	5	5	4.542	16
23°C:Col0 vs. Shifted:Col0	6.222	12.33	-6.106	0.761	5	5	11.35	16
23°C:Col0 vs. Shifted:pcp-1	6.222	12.94	-6.718	0.761	5	5	12.48	16
23°C:pcp-1 vs. Shifted:Col0	8.666	12.33	-3.662	0.761	5	5	6.805	16
23°C:pcp-1 vs. Shifted:pcp-1	8.666	12.94	-4.274	0.761	5	5	7.942	16
Shifted:Col0 vs. Shifted:pcp-1	12.33	12.94	-0.612	0.761	5	5	1.137	16
Compact letter display
Shifted:pcp-1	A
Shifted:Col0	A
23°C:pcp-1	B
23°C:Col0	C

### Sheet: Statistical Analysis tZ
Table S5. Statistical Analysis tZ
Table Analyzed	tZ
Two-way ANOVA	Ordinary
Alpha	0.05
Source of Variation	% of total variation	P value	P value summary	Significant?
Interaction	1.323	0.6354	ns	No
Temperature	0.2035	0.8521	ns	No
Genotype	7.823	0.2572	ns	No
ANOVA table	SS	DF	MS	F (DFn, DFd)	P value
Interaction	0.05202	1	0.05202	F (1, 16) = 0.2336	P=0.6354
Temperature	0.008	1	0.008	F (1, 16) = 0.03592	P=0.8521
Genotype	0.3075	1	0.3075	F (1, 16) = 1.381	P=0.2572
Residual	3.563	16	0.2227
Difference between column means
Mean of Col0	3.359
Mean of pcp-1	3.607
Difference between means	-0.248
SE of difference	0.2111
95% CI of difference	-0.6954 to 0.1994
Difference between row means
Mean of 23°C	3.463
Mean of Shifted	3.503
Difference between means	-0.04
SE of difference	0.2111
95% CI of difference	-0.4874 to 0.4074
Interaction CI
Mean diff, A1 - B1	-0.146
Mean diff, A2 - B2	-0.35
(A1 -B1) - (A2 - B2)	0.204
95% CI of difference	-0.6908 to 1.099
(B1 - A1) - (B2 - A2)	-0.204
95% CI of difference	-1.099 to 0.6908
Spearman's test for heteroscedasticity
Rs of predicted Y vs. |residual|	0.1008
P value (one tailed)	0.3362
Passed (P > 0.05)?	Yes
Normality of Residuals
Test name	Statistics	P value	Passed normality test (alpha=0.05)?	P value summary
D'Agostino-Pearson omnibus (K2)	0.2441	0.8851	Yes	ns
Anderson-Darling (A2*)	0.2052	0.8511	Yes	ns
Shapiro-Wilk (W)	0.9757	0.8676	Yes	ns
Kolmogorov-Smirnov (distance)	0.09408	0.1	Yes	ns
Data summary
Number of columns (Genotype)	2
Number of rows (Temperature)	2
Number of values	20
Compare cell means regardless of rows and columns
Number of families	1
Number of comparisons per family	6
Alpha	0.05
Tukey's multiple comparisons test	Mean Diff.	95.00% CI of diff.	Below threshold?	Summary	Adjusted P Value
23°C:Col0 vs. 23°C:pcp-1	-0.146	-0.9999 to 0.7079	No	ns	0.9604
23°C:Col0 vs. Shifted:Col0	0.062	-0.7919 to 0.9159	No	ns	0.9967
23°C:Col0 vs. Shifted:pcp-1	-0.288	-1.142 to 0.5659	No	ns	0.7708
23°C:pcp-1 vs. Shifted:Col0	0.208	-0.6459 to 1.062	No	ns	0.8968
23°C:pcp-1 vs. Shifted:pcp-1	-0.142	-0.9959 to 0.7119	No	ns	0.9634
Shifted:Col0 vs. Shifted:pcp-1	-0.35	-1.204 to 0.5039	No	ns	0.6519
Test details	Mean 1	Mean 2	Mean Diff.	SE of diff.	N1	N2	q	DF
23°C:Col0 vs. 23°C:pcp-1	3.39	3.536	-0.146	0.2985	5	5	0.6918	16
23°C:Col0 vs. Shifted:Col0	3.39	3.328	0.062	0.2985	5	5	0.2938	16
23°C:Col0 vs. Shifted:pcp-1	3.39	3.678	-0.288	0.2985	5	5	1.365	16
23°C:pcp-1 vs. Shifted:Col0	3.536	3.328	0.208	0.2985	5	5	0.9855	16
23°C:pcp-1 vs. Shifted:pcp-1	3.536	3.678	-0.142	0.2985	5	5	0.6728	16
Shifted:Col0 vs. Shifted:pcp-1	3.328	3.678	-0.35	0.2985	5	5	1.658	16
Compact letter display
Shifted:pcp-1	A
23°C:pcp-1	A
23°C:Col0	A
Shifted:Col0	A

### Sheet: Statistical Analysis tZR
Table S5. Statistical Analysis tZR
Table Analyzed	tZR
Two-way ANOVA	Ordinary
Alpha	0.05
Source of Variation	% of total variation	P value	P value summary	Significant?
Interaction	52.65	<0.0001	****	Yes
Row Factor	17.11	0.0059	**	Yes
Column Factor	3.07	0.1975	ns	No
ANOVA table	SS	DF	MS	F (DFn, DFd)	P value
Interaction	19.92	1	19.92	F (1, 16) = 31.00	P<0.0001
Row Factor	6.475	1	6.475	F (1, 16) = 10.08	P=0.0059
Column Factor	1.162	1	1.162	F (1, 16) = 1.808	P=0.1975
Residual	10.28	16	0.6426
Difference between column means
Mean of Col0	8.481
Mean of pcp-1	8.963
Difference between means	-0.482
SE of difference	0.3585
95% CI of difference	-1.242 to 0.2780
Difference between row means
Mean of 23°C	8.153
Mean of Shifted	9.291
Difference between means	-1.138
SE of difference	0.3585
95% CI of difference	-1.898 to -0.3780
Interaction CI
Mean diff, A1 - B1	-2.478
Mean diff, A2 - B2	1.514
(A1 -B1) - (A2 - B2)	-3.992
95% CI of difference	-5.512 to -2.472
(B1 - A1) - (B2 - A2)	3.992
95% CI of difference	2.472 to 5.512
Spearman's test for heteroscedasticity
Rs of predicted Y vs. |residual|	0.2172
P value (one tailed)	0.1789
Passed (P > 0.05)?	Yes
Normality of Residuals
Test name	Statistics	P value	Passed normality test (alpha=0.05)?	P value summary
D'Agostino-Pearson omnibus (K2)	10.13	0.0063	No	**
Anderson-Darling (A2*)	0.8373	0.0253	No	*
Shapiro-Wilk (W)	0.8754	0.0147	No	*
Kolmogorov-Smirnov (distance)	0.1809	0.0852	Yes	ns
Data summary
Number of columns (Column Factor)	2
Number of rows (Row Factor)	2
Number of values	20
Compare cell means regardless of rows and columns
Number of families	1
Number of comparisons per family	6
Alpha	0.05
Tukey's multiple comparisons test	Mean Diff.	95.00% CI of diff.	Below threshold?	Summary	Adjusted P Value
23°C:Col0 vs. 23°C:pcp-1	-2.478	-3.928 to -1.028	Yes	***	0.0009
23°C:Col0 vs. Shifted:Col0	-3.134	-4.584 to -1.684	Yes	****	<0.0001
23°C:Col0 vs. Shifted:pcp-1	-1.62	-3.070 to -0.1695	Yes	*	0.026
23°C:pcp-1 vs. Shifted:Col0	-0.656	-2.106 to 0.7945	No	ns	0.5796
23°C:pcp-1 vs. Shifted:pcp-1	0.858	-0.5925 to 2.308	No	ns	0.3594
Shifted:Col0 vs. Shifted:pcp-1	1.514	0.06350 to 2.964	Yes	*	0.0393
Test details	Mean 1	Mean 2	Mean Diff.	SE of diff.	N1	N2	q	DF
23°C:Col0 vs. 23°C:pcp-1	6.914	9.392	-2.478	0.507	5	5	6.912	16
23°C:Col0 vs. Shifted:Col0	6.914	10.05	-3.134	0.507	5	5	8.742	16
23°C:Col0 vs. Shifted:pcp-1	6.914	8.534	-1.62	0.507	5	5	4.519	16
23°C:pcp-1 vs. Shifted:Col0	9.392	10.05	-0.656	0.507	5	5	1.83	16
23°C:pcp-1 vs. Shifted:pcp-1	9.392	8.534	0.858	0.507	5	5	2.393	16
Shifted:Col0 vs. Shifted:pcp-1	10.05	8.534	1.514	0.507	5	5	4.223	16
Compact letter display
Shifted:Col0	A
23°C:pcp-1	A B
Shifted:pcp-1	B
23°C:Col0	C
