## Supplementary Table 6 for "The *Arabidopsis* splicing factor PORCUPINE/SmE1 orchestrates temperature-dependent root development via auxin homeostasis maintenance"

### Sheet: Analysis_RootLength_23 & 16 °C
Table S6. Root length (23 °C and 16 °C) statistical analysis
Table Analyzed	Root Length 23 °C and 16 °C
Two-way ANOVA	Ordinary
Alpha	0.05
Source of Variation	% of total variation	P value	P value summary	Significant?
Interaction	2.247	<0.0001	****	Yes
Row Factor	31.72	<0.0001	****	Yes
Column Factor	53.99	<0.0001	****	Yes
ANOVA table	SS (Type III)	DF	MS	F (DFn, DFd)	P value
Interaction	4.129	1	4.129	F (1, 46) = 19.26	P<0.0001
Row Factor	58.28	1	58.28	F (1, 46) = 271.8	P<0.0001
Column Factor	99.2	1	99.2	F (1, 46) = 462.6	P<0.0001
Residual	9.864	46	0.2144
Difference between column means
Predicted (LS) mean of 23 °C	4.056
Predicted (LS) mean of 16 °C	1.227
Difference between predicted means	2.828
SE of difference	0.1315
95% CI of difference	2.564 to 3.093
Difference between row means
Predicted (LS) mean of Col-0	3.726
Predicted (LS) mean of pcp-1	1.558
Difference between predicted means	2.168
SE of difference	0.1315
95% CI of difference	1.903 to 2.433
Interaction CI
Mean diff, A1 - B1	3.406
Mean diff, A2 - B2	2.251
(A1 -B1) - (A2 - B2)	1.154
95% CI of difference	0.6247 to 1.684
(B1 - A1) - (B2 - A2)	-1.154
95% CI of difference	-1.684 to -0.6247
Data summary
Number of columns (Column Factor)	2
Number of rows (Row Factor)	2
Number of values	50
Compare cell means regardless of rows and columns
Number of families	1
Number of comparisons per family	6
Alpha	0.05
Tukey's multiple comparisons test	Predicted (LS) mean diff.	95.00% CI of diff.	Below threshold?	Summary	Adjusted P Value
Col-0:23 °C vs. Col-0:16 °C	3.406	2.911 to 3.900	Yes	****	<0.0001
Col-0:23 °C vs. pcp-1:23 °C	2.745	2.239 to 3.251	Yes	****	<0.0001
Col-0:23 °C vs. pcp-1:16 °C	4.996	4.521 to 5.472	Yes	****	<0.0001
Col-0:16 °C vs. pcp-1:23 °C	-0.6604	-1.176 to -0.1452	Yes	**	0.0071
Col-0:16 °C vs. pcp-1:16 °C	1.591	1.105 to 2.077	Yes	****	<0.0001
pcp-1:23 °C vs. pcp-1:16 °C	2.251	1.754 to 2.749	Yes	****	<0.0001
Test details	Predicted (LS) mean 1	Predicted (LS) mean 2	Predicted (LS) mean diff.	SE of diff.	N1	N2	q	DF
Col-0:23 °C vs. Col-0:16 °C	5.429	2.023	3.406	0.1854	13	12	25.98	46
Col-0:23 °C vs. pcp-1:23 °C	5.429	2.683	2.745	0.1897	13	11	20.46	46
Col-0:23 °C vs. pcp-1:16 °C	5.429	0.432	4.996	0.1784	13	14	39.62	46
Col-0:16 °C vs. pcp-1:23 °C	2.023	2.683	-0.6604	0.1933	12	11	4.832	46
Col-0:16 °C vs. pcp-1:16 °C	2.023	0.432	1.591	0.1822	12	14	12.35	46
pcp-1:23 °C vs. pcp-1:16 °C	2.683	0.432	2.251	0.1866	11	14	17.07	46
Compact letter display
Col-0:23 °C	A
pcp-1:23 °C	B
Col-0:16 °C	C
pcp-1:16 °C	D

### Sheet: Analysis_RAM_23 & 16 °C
Table S6. Proximal Meristem cell number (23°C and 16°C) statistical analysis
Table Analyzed	Cell count proximal meristem 23 °C and 16 °C
Two-way ANOVA	Ordinary
Alpha	0.05
Source of Variation	% of total variation	P value	P value summary	Significant?
Interaction	4.564	0.0095	**	Yes
Temperature	21.19	<0.0001	****	Yes
Genotype	45.63	<0.0001	****	Yes
ANOVA table	SS (Type III)	DF	MS	F (DFn, DFd)	P value
Interaction	125.5	2	62.75	F (2, 64) = 5.009	P=0.0095
Temperature	582.7	2	291.4	F (2, 64) = 23.26	P<0.0001
Genotype	1255	1	1255	F (1, 64) = 100.2	P<0.0001
Residual	801.8	64	12.53
Difference between column means
Predicted (LS) mean of Col-0	26.73
Predicted (LS) mean of pcp-1	18.11
Difference between predicted means	8.616
SE of difference	0.861
95% CI of difference	6.896 to 10.34
Spearman's test for heteroscedasticity
Rs of predicted Y vs. |residual|	-0.06578
P value (one tailed)	0.2942
Passed (P > 0.05)?	Yes
Normality of Residuals
Test name	Statistics	P value	Passed normality test (alpha=0.05)?	P value summary
D'Agostino-Pearson omnibus (K2)	0.1104	0.9463	Yes	ns
Anderson-Darling (A2*)	0.6386	0.0921	Yes	ns
Shapiro-Wilk (W)	0.9816	0.3911	Yes	ns
Kolmogorov-Smirnov (distance)	0.1136	0.0257	No	*
Data summary
Number of columns (Genotype)	2
Number of rows (Temperature)	3
Number of values	70
Compare cell means regardless of rows and columns
Number of families	1
Number of comparisons per family	15
Alpha	0.05
Šídák's multiple comparisons test	Predicted (LS) mean diff.	95.00% CI of diff.	Below threshold?	Summary	Adjusted P Value
23°C:Col-0 vs. 23°C:pcp-1	4.822	0.2838 to 9.361	Yes	*	0.0288
23°C:Col-0 vs. Shifted:Col-0	-1.011	-5.957 to 3.935	No	ns	>0.9999
23°C:Col-0 vs. Shifted:pcp-1	10.03	5.433 to 14.63	Yes	****	<0.0001
23°C:Col-0 vs. 16°C:Col-0	4.489	-0.4568 to 9.435	No	ns	0.1071
23°C:Col-0 vs. 16°C:pcp-1	14.47	9.726 to 19.22	Yes	****	<0.0001
23°C:pcp-1 vs. Shifted:Col-0	-5.833	-10.23 to -1.439	Yes	**	0.0022
23°C:pcp-1 vs. Shifted:pcp-1	5.21	1.210 to 9.210	Yes	**	0.0029
23°C:pcp-1 vs. 16°C:Col-0	-0.3333	-4.728 to 4.061	No	ns	>0.9999
23°C:pcp-1 vs. 16°C:pcp-1	9.65	5.481 to 13.82	Yes	****	<0.0001
Shifted:Col-0 vs. Shifted:pcp-1	11.04	6.586 to 15.50	Yes	****	<0.0001
Shifted:Col-0 vs. 16°C:Col-0	5.5	0.6863 to 10.31	Yes	*	0.0138
Shifted:Col-0 vs. 16°C:pcp-1	15.48	10.87 to 20.09	Yes	****	<0.0001
Shifted:pcp-1 vs. 16°C:Col-0	-5.543	-10.00 to -1.086	Yes	**	0.0052
Shifted:pcp-1 vs. 16°C:pcp-1	4.44	0.2060 to 8.675	Yes	*	0.0326
16°C:Col-0 vs. 16°C:pcp-1	9.983	5.375 to 14.59	Yes	****	<0.0001
Test details	Predicted (LS) mean 1	Predicted (LS) mean 2	Predicted (LS) mean diff.	SE of diff.	N1	N2	t	DF
23°C:Col-0 vs. 23°C:pcp-1	27.89	23.07	4.822	1.492	9	15	3.231	64
23°C:Col-0 vs. Shifted:Col-0	27.89	28.9	-1.011	1.626	9	10	0.6217	64
23°C:Col-0 vs. Shifted:pcp-1	27.89	17.86	10.03	1.512	9	14	6.634	64
23°C:Col-0 vs. 16°C:Col-0	27.89	23.4	4.489	1.626	9	10	2.76	64
23°C:Col-0 vs. 16°C:pcp-1	27.89	13.42	14.47	1.561	9	12	9.273	64
23°C:pcp-1 vs. Shifted:Col-0	23.07	28.9	-5.833	1.445	15	10	4.037	64
23°C:pcp-1 vs. Shifted:pcp-1	23.07	17.86	5.21	1.315	15	14	3.961	64
23°C:pcp-1 vs. 16°C:Col-0	23.07	23.4	-0.3333	1.445	15	10	0.2307	64
23°C:pcp-1 vs. 16°C:pcp-1	23.07	13.42	9.65	1.371	15	12	7.04	64
Shifted:Col-0 vs. Shifted:pcp-1	28.9	17.86	11.04	1.465	10	14	7.535	64
Shifted:Col-0 vs. 16°C:Col-0	28.9	23.4	5.5	1.583	10	10	3.475	64
Shifted:Col-0 vs. 16°C:pcp-1	28.9	13.42	15.48	1.515	10	12	10.22	64
Shifted:pcp-1 vs. 16°C:Col-0	17.86	23.4	-5.543	1.465	14	10	3.782	64
Shifted:pcp-1 vs. 16°C:pcp-1	17.86	13.42	4.44	1.392	14	12	3.189	64
16°C:Col-0 vs. 16°C:pcp-1	23.4	13.42	9.983	1.515	10	12	6.588	64
Compact letter display
Shifted:Col-0	A
23°C:Col-0	A B
16°C:Col-0	B C
23°C:pcp-1	C
Shifted:pcp-1	D
16°C:pcp-1	E

### Sheet: Analysis_Stele_23 & 16 °C
Table S6. Stele cell numbers (23°C and 16°C) statistical analysis
Table Analyzed	Cell count stele 23 °C and 16 °C
Two-way ANOVA	Ordinary
Alpha	0.05
Source of Variation	% of total variation	P value	P value summary	Significant?
Interaction	0.6592	0.4239	ns	No
Temperature	5.293	0.0017	**	Yes
Genotype	61.98	<0.0001	****	Yes
ANOVA table	SS (Type III)	DF	MS	F (DFn, DFd)	P value
Interaction	10.25	2	5.124	F (2, 69) = 0.8689	P=0.4239
Temperature	82.28	2	41.14	F (2, 69) = 6.976	P=0.0017
Genotype	963.5	1	963.5	F (1, 69) = 163.4	P<0.0001
Residual	406.9	69	5.897
Difference between column means
Predicted (LS) mean of Col-0	27.33
Predicted (LS) mean of pcp-1	20.01
Difference between predicted means	7.325
SE of difference	0.5731
95% CI of difference	6.182 to 8.468
Spearman's test for heteroscedasticity
Rs of predicted Y vs. |residual|	0.09377
P value (one tailed)	0.2118
Passed (P > 0.05)?	Yes
Normality of Residuals
Test name	Statistics	P value	Passed normality test (alpha=0.05)?	P value summary
D'Agostino-Pearson omnibus (K2)	6.859	0.0324	No	*
Anderson-Darling (A2*)	0.5807	0.1265	Yes	ns
Shapiro-Wilk (W)	0.9675	0.0507	Yes	ns
Kolmogorov-Smirnov (distance)	0.09686	0.0785	Yes	ns
Data summary
Number of columns (Genotype)	2
Number of rows (Temperature)	3
Number of values	75
Compare cell means regardless of rows and columns
Number of families	1
Number of comparisons per family	15
Alpha	0.05
Tukey's multiple comparisons test	Predicted (LS) mean diff.	95.00% CI of diff.	Below threshold?	Summary	Adjusted P Value
23°C:Col-0 vs. 23°C:pcp-1	7.225	4.109 to 10.34	Yes	****	<0.0001
23°C:Col-0 vs. Shifted:Col-0	0.7667	-1.990 to 3.524	No	ns	0.9638
23°C:Col-0 vs. Shifted:pcp-1	9.029	6.383 to 11.67	Yes	****	<0.0001
23°C:Col-0 vs. 16°C:Col-0	3.029	0.3832 to 5.674	Yes	*	0.0156
23°C:Col-0 vs. 16°C:pcp-1	9.517	6.760 to 12.27	Yes	****	<0.0001
23°C:pcp-1 vs. Shifted:Col-0	-6.458	-9.707 to -3.209	Yes	****	<0.0001
23°C:pcp-1 vs. Shifted:pcp-1	1.804	-1.351 to 4.959	No	ns	0.5522
23°C:pcp-1 vs. 16°C:Col-0	-4.196	-7.351 to -1.041	Yes	**	0.0029
23°C:pcp-1 vs. 16°C:pcp-1	2.292	-0.9575 to 5.541	No	ns	0.3163
Shifted:Col-0 vs. Shifted:pcp-1	8.262	5.461 to 11.06	Yes	****	<0.0001
Shifted:Col-0 vs. 16°C:Col-0	2.262	-0.5385 to 5.062	No	ns	0.1822
Shifted:Col-0 vs. 16°C:pcp-1	8.75	5.844 to 11.66	Yes	****	<0.0001
Shifted:pcp-1 vs. 16°C:Col-0	-6	-8.691 to -3.309	Yes	****	<0.0001
Shifted:pcp-1 vs. 16°C:pcp-1	0.4881	-2.312 to 3.289	No	ns	0.9956
16°C:Col-0 vs. 16°C:pcp-1	6.488	3.688 to 9.289	Yes	****	<0.0001
Test details	Predicted (LS) mean 1	Predicted (LS) mean 2	Predicted (LS) mean diff.	SE of diff.	N1	N2	q	DF
23°C:Col-0 vs. 23°C:pcp-1	28.6	21.38	7.225	1.063	15	8	9.611	69
23°C:Col-0 vs. Shifted:Col-0	28.6	27.83	0.7667	0.9405	15	12	1.153	69
23°C:Col-0 vs. Shifted:pcp-1	28.6	19.57	9.029	0.9024	15	14	14.15	69
23°C:Col-0 vs. 16°C:Col-0	28.6	25.57	3.029	0.9024	15	14	4.746	69
23°C:Col-0 vs. 16°C:pcp-1	28.6	19.08	9.517	0.9405	15	12	14.31	69
23°C:pcp-1 vs. Shifted:Col-0	21.38	27.83	-6.458	1.108	8	12	8.24	69
23°C:pcp-1 vs. Shifted:pcp-1	21.38	19.57	1.804	1.076	8	14	2.37	69
23°C:pcp-1 vs. 16°C:Col-0	21.38	25.57	-4.196	1.076	8	14	5.514	69
23°C:pcp-1 vs. 16°C:pcp-1	21.38	19.08	2.292	1.108	8	12	2.924	69
Shifted:Col-0 vs. Shifted:pcp-1	27.83	19.57	8.262	0.9553	12	14	12.23	69
Shifted:Col-0 vs. 16°C:Col-0	27.83	25.57	2.262	0.9553	12	14	3.348	69
Shifted:Col-0 vs. 16°C:pcp-1	27.83	19.08	8.75	0.9914	12	12	12.48	69
Shifted:pcp-1 vs. 16°C:Col-0	19.57	25.57	-6	0.9179	14	14	9.245	69
Shifted:pcp-1 vs. 16°C:pcp-1	19.57	19.08	0.4881	0.9553	14	12	0.7225	69
16°C:Col-0 vs. 16°C:pcp-1	25.57	19.08	6.488	0.9553	14	12	9.604	69
Compact letter display
23°C:Col-0	A
Shifted:Col-0	A B
16°C:Col-0	B
23°C:pcp-1	C
Shifted:pcp-1	C
16°C:pcp-1	C

### Sheet: Analysis_RAM_27 °C
Table S6. Proximal Meristem cell numbers (27 °C) statistical analysis
Table Analyzed	Cell count proximal meristem 27 °C
Two-way ANOVA	Ordinary
Alpha	0.05
Source of Variation	% of total variation	P value	P value summary	Significant?
Interaction	9.026	0.0002	***	Yes
Row Factor	41.28	<0.0001	****	Yes
Column Factor	29.83	<0.0001	****	Yes
ANOVA table	SS (Type III)	DF	MS	F (DFn, DFd)	P value
Interaction	256.6	2	128.3	F (2, 43) = 10.34	P=0.0002
Row Factor	1174	2	586.9	F (2, 43) = 47.28	P<0.0001
Column Factor	848.1	1	848.1	F (1, 43) = 68.32	P<0.0001
Residual	533.8	43	12.41
Difference between column means
Predicted (LS) mean of Col-0	35.73
Predicted (LS) mean of pcp-1	27.38
Difference between predicted means	8.351
SE of difference	1.01
95% CI of difference	6.314 to 10.39
Data summary
Number of columns (Column Factor)	2
Number of rows (Row Factor)	3
Number of values	49
Compare cell means regardless of rows and columns
Number of families	1
Number of comparisons per family	15
Alpha	0.05
Tukey's multiple comparisons test	Predicted (LS) mean diff.	95.00% CI of diff.	Below threshold?	Summary	Adjusted P Value
27 °C:Col-0 vs. 27 °C:pcp-1	2.181	-2.925 to 7.286	No	ns	0.7974
27 °C:Col-0 vs. Shifted:Col-0	-2.819	-7.925 to 2.286	No	ns	0.5731
27 °C:Col-0 vs. Shifted:pcp-1	7.054	1.616 to 12.49	Yes	**	0.0046
27 °C:Col-0 vs. 16 °C:Col-0	5.5	0.2468 to 10.75	Yes	*	0.0354
27 °C:Col-0 vs. 16 °C:pcp-1	18.5	13.25 to 23.75	Yes	****	<0.0001
27 °C:pcp-1 vs. Shifted:Col-0	-5	-9.953 to -0.04719	Yes	*	0.0467
27 °C:pcp-1 vs. Shifted:pcp-1	4.873	-0.4218 to 10.17	No	ns	0.087
27 °C:pcp-1 vs. 16 °C:Col-0	3.319	-1.786 to 8.425	No	ns	0.3934
27 °C:pcp-1 vs. 16 °C:pcp-1	16.32	11.21 to 21.42	Yes	****	<0.0001
Shifted:Col-0 vs. Shifted:pcp-1	9.873	4.578 to 15.17	Yes	****	<0.0001
Shifted:Col-0 vs. 16 °C:Col-0	8.319	3.214 to 13.42	Yes	***	0.0002
Shifted:Col-0 vs. 16 °C:pcp-1	21.32	16.21 to 26.42	Yes	****	<0.0001
Shifted:pcp-1 vs. 16 °C:Col-0	-1.554	-6.991 to 3.884	No	ns	0.9556
Shifted:pcp-1 vs. 16 °C:pcp-1	11.45	6.009 to 16.88	Yes	****	<0.0001
16 °C:Col-0 vs. 16 °C:pcp-1	13	7.747 to 18.25	Yes	****	<0.0001
Test details	Predicted (LS) mean 1	Predicted (LS) mean 2	Predicted (LS) mean diff.	SE of diff.	N1	N2	q	DF
27 °C:Col-0 vs. 27 °C:pcp-1	36.63	34.44	2.181	1.712	8	9	1.801	43
27 °C:Col-0 vs. Shifted:Col-0	36.63	39.44	-2.819	1.712	8	9	2.329	43
27 °C:Col-0 vs. Shifted:pcp-1	36.63	29.57	7.054	1.823	8	7	5.47	43
27 °C:Col-0 vs. 16 °C:Col-0	36.63	31.13	5.5	1.762	8	8	4.415	43
27 °C:Col-0 vs. 16 °C:pcp-1	36.63	18.13	18.5	1.762	8	8	14.85	43
27 °C:pcp-1 vs. Shifted:Col-0	34.44	39.44	-5	1.661	9	9	4.257	43
27 °C:pcp-1 vs. Shifted:pcp-1	34.44	29.57	4.873	1.776	9	7	3.881	43
27 °C:pcp-1 vs. 16 °C:Col-0	34.44	31.13	3.319	1.712	9	8	2.742	43
27 °C:pcp-1 vs. 16 °C:pcp-1	34.44	18.13	16.32	1.712	9	8	13.48	43
Shifted:Col-0 vs. Shifted:pcp-1	39.44	29.57	9.873	1.776	9	7	7.864	43
Shifted:Col-0 vs. 16 °C:Col-0	39.44	31.13	8.319	1.712	9	8	6.872	43
Shifted:Col-0 vs. 16 °C:pcp-1	39.44	18.13	21.32	1.712	9	8	17.61	43
Shifted:pcp-1 vs. 16 °C:Col-0	29.57	31.13	-1.554	1.823	7	8	1.205	43
Shifted:pcp-1 vs. 16 °C:pcp-1	29.57	18.13	11.45	1.823	7	8	8.877	43
16 °C:Col-0 vs. 16 °C:pcp-1	31.13	18.13	13	1.762	8	8	10.44	43
Compact letter display
Shifted:Col-0	A
27 °C:Col-0	A B
27 °C:pcp-1	B C
16 °C:Col-0	C
Shifted:pcp-1	C
16 °C:pcp-1	D

### Sheet: Analysis_Stele_27 °C
Table S6. Stele cell numbers (27 °C) statistical analysis
Table Analyzed	Cell count stele 27 °C
Column B	pcp-1
vs.	vs.
Column A	Col-0
Unpaired t test with Welch's correction
P value	0.9153
P value summary	ns
Significantly different (P < 0.05)?	No
One- or two-tailed P value?	Two-tailed
Welch-corrected t, df	t=0.1086, df=12.00
How big is the difference?
Mean of column A	45.88
Mean of column B	45.63
Difference between means (B - A) ± SEM	-0.2500 ± 2.302
95% confidence interval	-5.265 to 4.765
R squared (eta squared)	0.0009816
F test to compare variances
F, DFn, Dfd	2.377, 7, 7
P value	0.276
P value summary	ns
Significantly different (P < 0.05)?	No
Data analyzed
Sample size, column A	8
Sample size, column B	8
