## Supplementary Table 7 for "The *Arabidopsis* splicing factor PORCUPINE/SmE1 orchestrates temperature-dependent root development via auxin homeostasis maintenance"

### Sheet: Auxinole_WOX5
Table S7. Statistical analysis WOX5 Cell count - Auxinole
Table Analyzed	Auxinole_WOX5
Two-way ANOVA	Ordinary
Alpha	0.05
Source of Variation	% of total variation	P value	P value summary	Significant?
Interaction	6.442	0.0006	***	Yes
Row Factor	32.67	<0.0001	****	Yes
Column Factor	4.538	0.0004	***	Yes
ANOVA table	SS (Type III)	DF	MS	F (DFn, DFd)	P value
Interaction	310.1	3	103.4	F (3, 154) = 6.117	P=0.0006
Row Factor	1573	3	524.2	F (3, 154) = 31.02	P<0.0001
Column Factor	218.5	1	218.5	F (1, 154) = 12.93	P=0.0004
Residual	2602	154	16.9
Difference between column means
Predicted (LS) mean of 0 µM Auxinole	8.605
Predicted (LS) mean of 10 µM auxinole	10.96
Difference between predicted means	-2.351
SE of difference	0.6539
95% CI of difference	-3.643 to -1.059
Data summary
Number of columns (Column Factor)	2
Number of rows (Row Factor)	4
Number of values	162
Compare cell means regardless of rows and columns
Number of families	1
Number of comparisons per family	28
Alpha	0.05
Tukey's multiple comparisons test	Predicted (LS) mean diff.	95.00% CI of diff.	Below threshold?	Summary	Adjusted P Value
Col-0 23 °C:0 µM Auxinole vs. Col-0 23 °C:10 µM auxinole	-5.238	-9.360 to -1.117	Yes	**	0.0034
Col-0 23 °C:0 µM Auxinole vs. Col-0 16 °C:0 µM Auxinole	-0.5238	-4.422 to 3.375	No	ns	>0.9999
Col-0 23 °C:0 µM Auxinole vs. Col-0 16 °C:10 µM auxinole	-3.238	-7.185 to 0.7088	No	ns	0.1945
Col-0 23 °C:0 µM Auxinole vs. pcp-1 23 °C:0 µM Auxinole	-4.396	-8.396 to -0.3963	Yes	*	0.0203
Col-0 23 °C:0 µM Auxinole vs. pcp-1 23 °C:10 µM auxinole	-7.863	-12.06 to -3.671	Yes	****	<0.0001
Col-0 23 °C:0 µM Auxinole vs. pcp-1 16 °C:0 µM Auxinole	-10.45	-14.10 to -6.806	Yes	****	<0.0001
Col-0 23 °C:0 µM Auxinole vs. pcp-1 16 °C:10 µM auxinole	-8.438	-12.38 to -4.491	Yes	****	<0.0001
Col-0 23 °C:10 µM auxinole vs. Col-0 16 °C:0 µM Auxinole	4.714	0.5929 to 8.836	Yes	*	0.0131
Col-0 23 °C:10 µM auxinole vs. Col-0 16 °C:10 µM auxinole	2	-2.167 to 6.167	No	ns	0.8196
Col-0 23 °C:10 µM auxinole vs. pcp-1 23 °C:0 µM Auxinole	0.8421	-3.375 to 5.059	No	ns	0.9987
Col-0 23 °C:10 µM auxinole vs. pcp-1 23 °C:10 µM auxinole	-2.625	-7.025 to 1.775	No	ns	0.5985
Col-0 23 °C:10 µM auxinole vs. pcp-1 16 °C:0 µM Auxinole	-5.214	-9.098 to -1.330	Yes	**	0.0015
Col-0 23 °C:10 µM auxinole vs. pcp-1 16 °C:10 µM auxinole	-3.2	-7.367 to 0.9672	No	ns	0.2689
Col-0 16 °C:0 µM Auxinole vs. Col-0 16 °C:10 µM auxinole	-2.714	-6.661 to 1.233	No	ns	0.4111
Col-0 16 °C:0 µM Auxinole vs. pcp-1 23 °C:0 µM Auxinole	-3.872	-7.872 to 0.1276	No	ns	0.0654
Col-0 16 °C:0 µM Auxinole vs. pcp-1 23 °C:10 µM auxinole	-7.339	-11.53 to -3.147	Yes	****	<0.0001
Col-0 16 °C:0 µM Auxinole vs. pcp-1 16 °C:0 µM Auxinole	-9.929	-13.58 to -6.282	Yes	****	<0.0001
Col-0 16 °C:0 µM Auxinole vs. pcp-1 16 °C:10 µM auxinole	-7.914	-11.86 to -3.967	Yes	****	<0.0001
Col-0 16 °C:10 µM auxinole vs. pcp-1 23 °C:0 µM Auxinole	-1.158	-5.205 to 2.889	No	ns	0.9875
Col-0 16 °C:10 µM auxinole vs. pcp-1 23 °C:10 µM auxinole	-4.625	-8.862 to -0.3879	Yes	*	0.0219
Col-0 16 °C:10 µM auxinole vs. pcp-1 16 °C:0 µM Auxinole	-7.214	-10.91 to -3.516	Yes	****	<0.0001
Col-0 16 °C:10 µM auxinole vs. pcp-1 16 °C:10 µM auxinole	-5.2	-9.195 to -1.205	Yes	**	0.0024
pcp-1 23 °C:0 µM Auxinole vs. pcp-1 23 °C:10 µM auxinole	-3.467	-7.753 to 0.8192	No	ns	0.2095
pcp-1 23 °C:0 µM Auxinole vs. pcp-1 16 °C:0 µM Auxinole	-6.056	-9.811 to -2.302	Yes	****	<0.0001
pcp-1 23 °C:0 µM Auxinole vs. pcp-1 16 °C:10 µM auxinole	-4.042	-8.089 to 0.004852	No	ns	0.0505
pcp-1 23 °C:10 µM auxinole vs. pcp-1 16 °C:0 µM Auxinole	-2.589	-6.548 to 1.370	No	ns	0.4787
pcp-1 23 °C:10 µM auxinole vs. pcp-1 16 °C:10 µM auxinole	-0.575	-4.812 to 3.662	No	ns	0.9999
pcp-1 16 °C:0 µM Auxinole vs. pcp-1 16 °C:10 µM auxinole	2.014	-1.684 to 5.713	No	ns	0.7041
Test details	Predicted (LS) mean 1	Predicted (LS) mean 2	Predicted (LS) mean diff.	SE of diff.	N1	N2	q	DF
Col-0 23 °C:0 µM Auxinole vs. Col-0 23 °C:10 µM auxinole	4.762	10	-5.238	1.341	21	17	5.523	154
Col-0 23 °C:0 µM Auxinole vs. Col-0 16 °C:0 µM Auxinole	4.762	5.286	-0.5238	1.269	21	21	0.5839	154
Col-0 23 °C:0 µM Auxinole vs. Col-0 16 °C:10 µM auxinole	4.762	8	-3.238	1.284	21	20	3.565	154
Col-0 23 °C:0 µM Auxinole vs. pcp-1 23 °C:0 µM Auxinole	4.762	9.158	-4.396	1.302	21	19	4.777	154
Col-0 23 °C:0 µM Auxinole vs. pcp-1 23 °C:10 µM auxinole	4.762	12.63	-7.863	1.364	21	16	8.152	154
Col-0 23 °C:0 µM Auxinole vs. pcp-1 16 °C:0 µM Auxinole	4.762	15.21	-10.45	1.187	21	28	12.46	154
Col-0 23 °C:0 µM Auxinole vs. pcp-1 16 °C:10 µM auxinole	4.762	13.2	-8.438	1.284	21	20	9.291	154
Col-0 23 °C:10 µM auxinole vs. Col-0 16 °C:0 µM Auxinole	10	5.286	4.714	1.341	17	21	4.971	154
Col-0 23 °C:10 µM auxinole vs. Col-0 16 °C:10 µM auxinole	10	8	2	1.356	17	20	2.086	154
Col-0 23 °C:10 µM auxinole vs. pcp-1 23 °C:0 µM Auxinole	10	9.158	0.8421	1.372	17	19	0.8678	154
Col-0 23 °C:10 µM auxinole vs. pcp-1 23 °C:10 µM auxinole	10	12.63	-2.625	1.432	17	16	2.593	154
Col-0 23 °C:10 µM auxinole vs. pcp-1 16 °C:0 µM Auxinole	10	15.21	-5.214	1.264	17	28	5.834	154
Col-0 23 °C:10 µM auxinole vs. pcp-1 16 °C:10 µM auxinole	10	13.2	-3.2	1.356	17	20	3.337	154
Col-0 16 °C:0 µM Auxinole vs. Col-0 16 °C:10 µM auxinole	5.286	8	-2.714	1.284	21	20	2.989	154
Col-0 16 °C:0 µM Auxinole vs. pcp-1 23 °C:0 µM Auxinole	5.286	9.158	-3.872	1.302	21	19	4.207	154
Col-0 16 °C:0 µM Auxinole vs. pcp-1 23 °C:10 µM auxinole	5.286	12.63	-7.339	1.364	21	16	7.609	154
Col-0 16 °C:0 µM Auxinole vs. pcp-1 16 °C:0 µM Auxinole	5.286	15.21	-9.929	1.187	21	28	11.83	154
Col-0 16 °C:0 µM Auxinole vs. pcp-1 16 °C:10 µM auxinole	5.286	13.2	-7.914	1.284	21	20	8.714	154
Col-0 16 °C:10 µM auxinole vs. pcp-1 23 °C:0 µM Auxinole	8	9.158	-1.158	1.317	20	19	1.243	154
Col-0 16 °C:10 µM auxinole vs. pcp-1 23 °C:10 µM auxinole	8	12.63	-4.625	1.379	20	16	4.744	154
Col-0 16 °C:10 µM auxinole vs. pcp-1 16 °C:0 µM Auxinole	8	15.21	-7.214	1.203	20	28	8.477	154
Col-0 16 °C:10 µM auxinole vs. pcp-1 16 °C:10 µM auxinole	8	13.2	-5.2	1.3	20	20	5.657	154
pcp-1 23 °C:0 µM Auxinole vs. pcp-1 23 °C:10 µM auxinole	9.158	12.63	-3.467	1.395	19	16	3.515	154
pcp-1 23 °C:0 µM Auxinole vs. pcp-1 16 °C:0 µM Auxinole	9.158	15.21	-6.056	1.222	19	28	7.01	154
pcp-1 23 °C:0 µM Auxinole vs. pcp-1 16 °C:10 µM auxinole	9.158	13.2	-4.042	1.317	19	20	4.341	154
pcp-1 23 °C:10 µM auxinole vs. pcp-1 16 °C:0 µM Auxinole	12.63	15.21	-2.589	1.288	16	28	2.842	154
pcp-1 23 °C:10 µM auxinole vs. pcp-1 16 °C:10 µM auxinole	12.63	13.2	-0.575	1.379	16	20	0.5898	154
pcp-1 16 °C:0 µM Auxinole vs. pcp-1 16 °C:10 µM auxinole	15.21	13.2	2.014	1.203	28	20	2.367	154
Compact letter display
pcp-1 16 °C:0 µM Auxinole	A
pcp-1 16 °C:10 µM auxinole	A B
pcp-1 23 °C:10 µM auxinole	A B
Col-0 23 °C:10 µM auxinole	B C
pcp-1 23 °C:0 µM Auxinole	B C D
Col-0 16 °C:10 µM auxinole	C E
Col-0 16 °C:0 µM Auxinole	D E
Col-0 23 °C:0 µM Auxinole	E

### Sheet: IAA_WOX5
Table S7. Statistical analysis WOX5 Cell count - IAA
Table Analyzed	IAA_WOX5
Two-way ANOVA	Ordinary
Alpha	0.05
Source of Variation	% of total variation	P value	P value summary	Significant?
Interaction	8.511	<0.0001	****	Yes
Row Factor	20.13	<0.0001	****	Yes
Column Factor	60.97	<0.0001	****	Yes
ANOVA table	SS (Type III)	DF	MS	F (DFn, DFd)	P value
Interaction	32.28	9	3.586	F (9, 248) = 32.17	P<0.0001
Row Factor	76.35	3	25.45	F (3, 248) = 228.3	P<0.0001
Column Factor	231.2	3	77.07	F (3, 248) = 691.4	P<0.0001
Residual	27.64	248	0.1115
Data summary
Number of columns (Column Factor)	4
Number of rows (Row Factor)	4
Number of values	264
Compare cell means regardless of rows and columns
Number of families	1
Number of comparisons per family	120
Alpha	0.05
Tukey's multiple comparisons test	Predicted (LS) mean diff.	95.00% CI of diff.	Below threshold?	Summary	Adjusted P Value
0 nM:Col-0 23 °C vs. 0 nM:Col-0 16 °C	2.411	2.009 to 2.814	Yes	****	<0.0001
0 nM:Col-0 23 °C vs. 0 nM:pcp-1 23 °C	1.818	1.371 to 2.265	Yes	****	<0.0001
0 nM:Col-0 23 °C vs. 0 nM:pcp-1 16 °C	3.652	3.266 to 4.038	Yes	****	<0.0001
0 nM:Col-0 23 °C vs. 25 nM:Col-0 23 °C	0.8969	0.5005 to 1.293	Yes	****	<0.0001
0 nM:Col-0 23 °C vs. 25 nM:Col-0 16 °C	3.072	2.686 to 3.458	Yes	****	<0.0001
0 nM:Col-0 23 °C vs. 25 nM:pcp-1 23 °C	2.865	2.456 to 3.275	Yes	****	<0.0001
0 nM:Col-0 23 °C vs. 25 nM:pcp-1 16 °C	3.799	3.422 to 4.176	Yes	****	<0.0001
0 nM:Col-0 23 °C vs. 50 nM:Col-0 23 °C	1.254	0.8286 to 1.680	Yes	****	<0.0001
0 nM:Col-0 23 °C vs. 50 nM:Col-0 16 °C	3.521	3.124 to 3.917	Yes	****	<0.0001
0 nM:Col-0 23 °C vs. 50 nM:pcp-1 23 °C	3.242	2.839 to 3.644	Yes	****	<0.0001
0 nM:Col-0 23 °C vs. 50 nM:pcp-1 16 °C	3.851	3.434 to 4.269	Yes	****	<0.0001
0 nM:Col-0 23 °C vs. 100 nM:Col-0 23 °C	2.753	2.335 to 3.170	Yes	****	<0.0001
0 nM:Col-0 23 °C vs. 100 nM:Col-0 16 °C	3.678	3.281 to 4.074	Yes	****	<0.0001
0 nM:Col-0 23 °C vs. 100 nM:pcp-1 23 °C	3.624	3.228 to 4.021	Yes	****	<0.0001
0 nM:Col-0 23 °C vs. 100 nM:pcp-1 16 °C	3.887	3.510 to 4.264	Yes	****	<0.0001
0 nM:Col-0 16 °C vs. 0 nM:pcp-1 23 °C	-0.5935	-1.046 to -0.1409	Yes	***	0.0009
0 nM:Col-0 16 °C vs. 0 nM:pcp-1 16 °C	1.241	0.8487 to 1.633	Yes	****	<0.0001
0 nM:Col-0 16 °C vs. 25 nM:Col-0 23 °C	-1.515	-1.917 to -1.112	Yes	****	<0.0001
0 nM:Col-0 16 °C vs. 25 nM:Col-0 16 °C	0.6607	0.2685 to 1.053	Yes	****	<0.0001
0 nM:Col-0 16 °C vs. 25 nM:pcp-1 23 °C	0.4539	0.03857 to 0.8693	Yes	*	0.0175
0 nM:Col-0 16 °C vs. 25 nM:pcp-1 16 °C	1.387	1.004 to 1.771	Yes	****	<0.0001
0 nM:Col-0 16 °C vs. 50 nM:Col-0 23 °C	-1.157	-1.589 to -0.7255	Yes	****	<0.0001
0 nM:Col-0 16 °C vs. 50 nM:Col-0 16 °C	1.109	0.7065 to 1.512	Yes	****	<0.0001
0 nM:Col-0 16 °C vs. 50 nM:pcp-1 23 °C	0.8304	0.4217 to 1.239	Yes	****	<0.0001
0 nM:Col-0 16 °C vs. 50 nM:pcp-1 16 °C	1.44	1.017 to 1.863	Yes	****	<0.0001
0 nM:Col-0 16 °C vs. 100 nM:Col-0 23 °C	0.3411	-0.08189 to 0.7640	No	ns	0.281
0 nM:Col-0 16 °C vs. 100 nM:Col-0 16 °C	1.266	0.8637 to 1.669	Yes	****	<0.0001
0 nM:Col-0 16 °C vs. 100 nM:pcp-1 23 °C	1.213	0.8102 to 1.615	Yes	****	<0.0001
0 nM:Col-0 16 °C vs. 100 nM:pcp-1 16 °C	1.476	1.092 to 1.859	Yes	****	<0.0001
0 nM:pcp-1 23 °C vs. 0 nM:pcp-1 16 °C	1.834	1.397 to 2.272	Yes	****	<0.0001
0 nM:pcp-1 23 °C vs. 25 nM:Col-0 23 °C	-0.921	-1.368 to -0.4738	Yes	****	<0.0001
0 nM:pcp-1 23 °C vs. 25 nM:Col-0 16 °C	1.254	0.8163 to 1.692	Yes	****	<0.0001
0 nM:pcp-1 23 °C vs. 25 nM:pcp-1 23 °C	1.047	0.5887 to 1.506	Yes	****	<0.0001
0 nM:pcp-1 23 °C vs. 25 nM:pcp-1 16 °C	1.981	1.551 to 2.411	Yes	****	<0.0001
0 nM:pcp-1 23 °C vs. 50 nM:Col-0 23 °C	-0.5635	-1.037 to -0.09002	Yes	**	0.0051
0 nM:pcp-1 23 °C vs. 50 nM:Col-0 16 °C	1.703	1.255 to 2.150	Yes	****	<0.0001
0 nM:pcp-1 23 °C vs. 50 nM:pcp-1 23 °C	1.424	0.9712 to 1.877	Yes	****	<0.0001
0 nM:pcp-1 23 °C vs. 50 nM:pcp-1 16 °C	2.033	1.568 to 2.499	Yes	****	<0.0001
0 nM:pcp-1 23 °C vs. 100 nM:Col-0 23 °C	0.9346	0.4690 to 1.400	Yes	****	<0.0001
0 nM:pcp-1 23 °C vs. 100 nM:Col-0 16 °C	1.86	1.413 to 2.307	Yes	****	<0.0001
0 nM:pcp-1 23 °C vs. 100 nM:pcp-1 23 °C	1.806	1.359 to 2.253	Yes	****	<0.0001
0 nM:pcp-1 23 °C vs. 100 nM:pcp-1 16 °C	2.069	1.639 to 2.499	Yes	****	<0.0001
0 nM:pcp-1 16 °C vs. 25 nM:Col-0 23 °C	-2.755	-3.141 to -2.370	Yes	****	<0.0001
0 nM:pcp-1 16 °C vs. 25 nM:Col-0 16 °C	-0.5802	-0.9552 to -0.2052	Yes	****	<0.0001
0 nM:pcp-1 16 °C vs. 25 nM:pcp-1 23 °C	-0.7869	-1.186 to -0.3877	Yes	****	<0.0001
0 nM:pcp-1 16 °C vs. 25 nM:pcp-1 16 °C	0.1464	-0.2195 to 0.5123	No	ns	0.9916
0 nM:pcp-1 16 °C vs. 50 nM:Col-0 23 °C	-2.398	-2.814 to -1.982	Yes	****	<0.0001
0 nM:pcp-1 16 °C vs. 50 nM:Col-0 16 °C	-0.1318	-0.5177 to 0.2540	No	ns	0.9984
0 nM:pcp-1 16 °C vs. 50 nM:pcp-1 23 °C	-0.4105	-0.8027 to -0.01835	Yes	*	0.03
0 nM:pcp-1 16 °C vs. 50 nM:pcp-1 16 °C	0.1991	-0.2080 to 0.6061	No	ns	0.947
0 nM:pcp-1 16 °C vs. 100 nM:Col-0 23 °C	-0.8998	-1.307 to -0.4927	Yes	****	<0.0001
0 nM:pcp-1 16 °C vs. 100 nM:Col-0 16 °C	0.02545	-0.3604 to 0.4113	No	ns	>0.9999
0 nM:pcp-1 16 °C vs. 100 nM:pcp-1 23 °C	-0.02814	-0.4140 to 0.3577	No	ns	>0.9999
0 nM:pcp-1 16 °C vs. 100 nM:pcp-1 16 °C	0.2348	-0.1311 to 0.6007	No	ns	0.6814
25 nM:Col-0 23 °C vs. 25 nM:Col-0 16 °C	2.175	1.789 to 2.561	Yes	****	<0.0001
25 nM:Col-0 23 °C vs. 25 nM:pcp-1 23 °C	1.969	1.559 to 2.378	Yes	****	<0.0001
25 nM:Col-0 23 °C vs. 25 nM:pcp-1 16 °C	2.902	2.525 to 3.279	Yes	****	<0.0001
25 nM:Col-0 23 °C vs. 50 nM:Col-0 23 °C	0.3575	-0.06830 to 0.7833	No	ns	0.2195
25 nM:Col-0 23 °C vs. 50 nM:Col-0 16 °C	2.624	2.227 to 3.020	Yes	****	<0.0001
25 nM:Col-0 23 °C vs. 50 nM:pcp-1 23 °C	2.345	1.942 to 2.747	Yes	****	<0.0001
25 nM:Col-0 23 °C vs. 50 nM:pcp-1 16 °C	2.954	2.537 to 3.372	Yes	****	<0.0001
25 nM:Col-0 23 °C vs. 100 nM:Col-0 23 °C	1.856	1.439 to 2.273	Yes	****	<0.0001
25 nM:Col-0 23 °C vs. 100 nM:Col-0 16 °C	2.781	2.384 to 3.177	Yes	****	<0.0001
25 nM:Col-0 23 °C vs. 100 nM:pcp-1 23 °C	2.727	2.331 to 3.124	Yes	****	<0.0001
25 nM:Col-0 23 °C vs. 100 nM:pcp-1 16 °C	2.99	2.613 to 3.367	Yes	****	<0.0001
25 nM:Col-0 16 °C vs. 25 nM:pcp-1 23 °C	-0.2067	-0.6059 to 0.1925	No	ns	0.9169
25 nM:Col-0 16 °C vs. 25 nM:pcp-1 16 °C	0.7266	0.3607 to 1.093	Yes	****	<0.0001
25 nM:Col-0 16 °C vs. 50 nM:Col-0 23 °C	-1.818	-2.234 to -1.402	Yes	****	<0.0001
25 nM:Col-0 16 °C vs. 50 nM:Col-0 16 °C	0.4484	0.06253 to 0.8342	Yes	**	0.0074
25 nM:Col-0 16 °C vs. 50 nM:pcp-1 23 °C	0.1697	-0.2225 to 0.5619	No	ns	0.9819
25 nM:Col-0 16 °C vs. 50 nM:pcp-1 16 °C	0.7793	0.3722 to 1.186	Yes	****	<0.0001
25 nM:Col-0 16 °C vs. 100 nM:Col-0 23 °C	-0.3196	-0.7267 to 0.08750	No	ns	0.3255
25 nM:Col-0 16 °C vs. 100 nM:Col-0 16 °C	0.6057	0.2198 to 0.9915	Yes	****	<0.0001
25 nM:Col-0 16 °C vs. 100 nM:pcp-1 23 °C	0.5521	0.1662 to 0.9379	Yes	***	0.0002
25 nM:Col-0 16 °C vs. 100 nM:pcp-1 16 °C	0.815	0.4491 to 1.181	Yes	****	<0.0001
25 nM:pcp-1 23 °C vs. 25 nM:pcp-1 16 °C	0.9333	0.5426 to 1.324	Yes	****	<0.0001
25 nM:pcp-1 23 °C vs. 50 nM:Col-0 23 °C	-1.611	-2.049 to -1.173	Yes	****	<0.0001
25 nM:pcp-1 23 °C vs. 50 nM:Col-0 16 °C	0.6551	0.2457 to 1.065	Yes	****	<0.0001
25 nM:pcp-1 23 °C vs. 50 nM:pcp-1 23 °C	0.3764	-0.03896 to 0.7918	No	ns	0.1255
25 nM:pcp-1 23 °C vs. 50 nM:pcp-1 16 °C	0.986	0.5565 to 1.415	Yes	****	<0.0001
25 nM:pcp-1 23 °C vs. 100 nM:Col-0 23 °C	-0.1129	-0.5424 to 0.3166	No	ns	>0.9999
25 nM:pcp-1 23 °C vs. 100 nM:Col-0 16 °C	0.8124	0.4030 to 1.222	Yes	****	<0.0001
25 nM:pcp-1 23 °C vs. 100 nM:pcp-1 23 °C	0.7588	0.3494 to 1.168	Yes	****	<0.0001
25 nM:pcp-1 23 °C vs. 100 nM:pcp-1 16 °C	1.022	0.6310 to 1.412	Yes	****	<0.0001
25 nM:pcp-1 16 °C vs. 50 nM:Col-0 23 °C	-2.544	-2.952 to -2.136	Yes	****	<0.0001
25 nM:pcp-1 16 °C vs. 50 nM:Col-0 16 °C	-0.2782	-0.6553 to 0.09884	No	ns	0.4357
25 nM:pcp-1 16 °C vs. 50 nM:pcp-1 23 °C	-0.5569	-0.9404 to -0.1734	Yes	***	0.0001
25 nM:pcp-1 16 °C vs. 50 nM:pcp-1 16 °C	0.05267	-0.3461 to 0.4514	No	ns	>0.9999
25 nM:pcp-1 16 °C vs. 100 nM:Col-0 23 °C	-1.046	-1.445 to -0.6474	Yes	****	<0.0001
25 nM:pcp-1 16 °C vs. 100 nM:Col-0 16 °C	-0.121	-0.4980 to 0.2561	No	ns	0.9992
25 nM:pcp-1 16 °C vs. 100 nM:pcp-1 23 °C	-0.1745	-0.5516 to 0.2025	No	ns	0.9667
25 nM:pcp-1 16 °C vs. 100 nM:pcp-1 16 °C	0.08839	-0.2683 to 0.4451	No	ns	>0.9999
50 nM:Col-0 23 °C vs. 50 nM:Col-0 16 °C	2.266	1.840 to 2.692	Yes	****	<0.0001
50 nM:Col-0 23 °C vs. 50 nM:pcp-1 23 °C	1.987	1.556 to 2.419	Yes	****	<0.0001
50 nM:Col-0 23 °C vs. 50 nM:pcp-1 16 °C	2.597	2.152 to 3.042	Yes	****	<0.0001
50 nM:Col-0 23 °C vs. 100 nM:Col-0 23 °C	1.498	1.053 to 1.943	Yes	****	<0.0001
50 nM:Col-0 23 °C vs. 100 nM:Col-0 16 °C	2.423	1.998 to 2.849	Yes	****	<0.0001
50 nM:Col-0 23 °C vs. 100 nM:pcp-1 23 °C	2.37	1.944 to 2.796	Yes	****	<0.0001
50 nM:Col-0 23 °C vs. 100 nM:pcp-1 16 °C	2.633	2.225 to 3.041	Yes	****	<0.0001
50 nM:Col-0 16 °C vs. 50 nM:pcp-1 23 °C	-0.2787	-0.6812 to 0.1239	No	ns	0.5522
50 nM:Col-0 16 °C vs. 50 nM:pcp-1 16 °C	0.3309	-0.08622 to 0.7480	No	ns	0.3079
50 nM:Col-0 16 °C vs. 100 nM:Col-0 23 °C	-0.768	-1.185 to -0.3508	Yes	****	<0.0001
50 nM:Col-0 16 °C vs. 100 nM:Col-0 16 °C	0.1573	-0.2391 to 0.5537	No	ns	0.9923
50 nM:Col-0 16 °C vs. 100 nM:pcp-1 23 °C	0.1037	-0.2927 to 0.5001	No	ns	>0.9999
50 nM:Col-0 16 °C vs. 100 nM:pcp-1 16 °C	0.3666	-0.01045 to 0.7437	No	ns	0.0666
50 nM:pcp-1 23 °C vs. 50 nM:pcp-1 16 °C	0.6096	0.1866 to 1.033	Yes	***	0.0001
50 nM:pcp-1 23 °C vs. 100 nM:Col-0 23 °C	-0.4893	-0.9122 to -0.06632	Yes	**	0.0079
50 nM:pcp-1 23 °C vs. 100 nM:Col-0 16 °C	0.436	0.03339 to 0.8385	Yes	*	0.0197
50 nM:pcp-1 23 °C vs. 100 nM:pcp-1 23 °C	0.3824	-0.02020 to 0.7849	No	ns	0.0833
50 nM:pcp-1 23 °C vs. 100 nM:pcp-1 16 °C	0.6453	0.2618 to 1.029	Yes	****	<0.0001
50 nM:pcp-1 16 °C vs. 100 nM:Col-0 23 °C	-1.099	-1.536 to -0.6620	Yes	****	<0.0001
50 nM:pcp-1 16 °C vs. 100 nM:Col-0 16 °C	-0.1736	-0.5907 to 0.2435	No	ns	0.9875
50 nM:pcp-1 16 °C vs. 100 nM:pcp-1 23 °C	-0.2272	-0.6443 to 0.1899	No	ns	0.8801
50 nM:pcp-1 16 °C vs. 100 nM:pcp-1 16 °C	0.03572	-0.3630 to 0.4345	No	ns	>0.9999
100 nM:Col-0 23 °C vs. 100 nM:Col-0 16 °C	0.9252	0.5081 to 1.342	Yes	****	<0.0001
100 nM:Col-0 23 °C vs. 100 nM:pcp-1 23 °C	0.8717	0.4545 to 1.289	Yes	****	<0.0001
100 nM:Col-0 23 °C vs. 100 nM:pcp-1 16 °C	1.135	0.7358 to 1.533	Yes	****	<0.0001
100 nM:Col-0 16 °C vs. 100 nM:pcp-1 23 °C	-0.05359	-0.4500 to 0.3428	No	ns	>0.9999
100 nM:Col-0 16 °C vs. 100 nM:pcp-1 16 °C	0.2093	-0.1677 to 0.5864	No	ns	0.8634
100 nM:pcp-1 23 °C vs. 100 nM:pcp-1 16 °C	0.2629	-0.1141 to 0.6400	No	ns	0.5391
Test details	Predicted (LS) mean 1	Predicted (LS) mean 2	Predicted (LS) mean diff.	SE of diff.	N1	N2	q	DF
0 nM:Col-0 23 °C vs. 0 nM:Col-0 16 °C	4.123	1.711	2.411	0.1163	17	16	29.33	248
0 nM:Col-0 23 °C vs. 0 nM:pcp-1 23 °C	4.123	2.305	1.818	0.1292	17	11	19.9	248
0 nM:Col-0 23 °C vs. 0 nM:pcp-1 16 °C	4.123	0.4705	3.652	0.1115	17	19	46.34	248
0 nM:Col-0 23 °C vs. 25 nM:Col-0 23 °C	4.123	3.226	0.8969	0.1145	17	17	11.08	248
0 nM:Col-0 23 °C vs. 25 nM:Col-0 16 °C	4.123	1.051	3.072	0.1115	17	19	38.98	248
0 nM:Col-0 23 °C vs. 25 nM:pcp-1 23 °C	4.123	1.257	2.865	0.1183	17	15	34.26	248
0 nM:Col-0 23 °C vs. 25 nM:pcp-1 16 °C	4.123	0.3241	3.799	0.1089	17	21	49.32	248
0 nM:Col-0 23 °C vs. 50 nM:Col-0 23 °C	4.123	2.868	1.254	0.123	17	13	14.42	248
0 nM:Col-0 23 °C vs. 50 nM:Col-0 16 °C	4.123	0.6024	3.521	0.1145	17	17	43.48	248
0 nM:Col-0 23 °C vs. 50 nM:pcp-1 23 °C	4.123	0.881	3.242	0.1163	17	16	39.42	248
0 nM:Col-0 23 °C vs. 50 nM:pcp-1 16 °C	4.123	0.2715	3.851	0.1205	17	14	45.2	248
0 nM:Col-0 23 °C vs. 100 nM:Col-0 23 °C	4.123	1.37	2.753	0.1205	17	14	32.31	248
0 nM:Col-0 23 °C vs. 100 nM:Col-0 16 °C	4.123	0.4451	3.678	0.1145	17	17	45.42	248
0 nM:Col-0 23 °C vs. 100 nM:pcp-1 23 °C	4.123	0.4987	3.624	0.1145	17	17	44.76	248
0 nM:Col-0 23 °C vs. 100 nM:pcp-1 16 °C	4.123	0.2357	3.887	0.1089	17	21	50.47	248
0 nM:Col-0 16 °C vs. 0 nM:pcp-1 23 °C	1.711	2.305	-0.5935	0.1308	16	11	6.419	248
0 nM:Col-0 16 °C vs. 0 nM:pcp-1 16 °C	1.711	0.4705	1.241	0.1133	16	19	15.49	248
0 nM:Col-0 16 °C vs. 25 nM:Col-0 23 °C	1.711	3.226	-1.515	0.1163	16	17	18.42	248
0 nM:Col-0 16 °C vs. 25 nM:Col-0 16 °C	1.711	1.051	0.6607	0.1133	16	19	8.248	248
0 nM:Col-0 16 °C vs. 25 nM:pcp-1 23 °C	1.711	1.257	0.4539	0.12	16	15	5.35	248
0 nM:Col-0 16 °C vs. 25 nM:pcp-1 16 °C	1.711	0.3241	1.387	0.1108	16	21	17.71	248
0 nM:Col-0 16 °C vs. 50 nM:Col-0 23 °C	1.711	2.868	-1.157	0.1247	16	13	13.13	248
0 nM:Col-0 16 °C vs. 50 nM:Col-0 16 °C	1.711	0.6024	1.109	0.1163	16	17	13.49	248
0 nM:Col-0 16 °C vs. 50 nM:pcp-1 23 °C	1.711	0.881	0.8304	0.118	16	16	9.948	248
0 nM:Col-0 16 °C vs. 50 nM:pcp-1 16 °C	1.711	0.2715	1.44	0.1222	16	14	16.67	248
0 nM:Col-0 16 °C vs. 100 nM:Col-0 23 °C	1.711	1.37	0.3411	0.1222	16	14	3.948	248
0 nM:Col-0 16 °C vs. 100 nM:Col-0 16 °C	1.711	0.4451	1.266	0.1163	16	17	15.4	248
0 nM:Col-0 16 °C vs. 100 nM:pcp-1 23 °C	1.711	0.4987	1.213	0.1163	16	17	14.75	248
0 nM:Col-0 16 °C vs. 100 nM:pcp-1 16 °C	1.711	0.2357	1.476	0.1108	16	21	18.84	248
0 nM:pcp-1 23 °C vs. 0 nM:pcp-1 16 °C	2.305	0.4705	1.834	0.1265	11	19	20.51	248
0 nM:pcp-1 23 °C vs. 25 nM:Col-0 23 °C	2.305	3.226	-0.921	0.1292	11	17	10.08	248
0 nM:pcp-1 23 °C vs. 25 nM:Col-0 16 °C	2.305	1.051	1.254	0.1265	11	19	14.02	248
0 nM:pcp-1 23 °C vs. 25 nM:pcp-1 23 °C	2.305	1.257	1.047	0.1325	11	15	11.18	248
0 nM:pcp-1 23 °C vs. 25 nM:pcp-1 16 °C	2.305	0.3241	1.981	0.1243	11	21	22.54	248
0 nM:pcp-1 23 °C vs. 50 nM:Col-0 23 °C	2.305	2.868	-0.5635	0.1368	11	13	5.826	248
0 nM:pcp-1 23 °C vs. 50 nM:Col-0 16 °C	2.305	0.6024	1.703	0.1292	11	17	18.64	248
0 nM:pcp-1 23 °C vs. 50 nM:pcp-1 23 °C	2.305	0.881	1.424	0.1308	11	16	15.4	248
0 nM:pcp-1 23 °C vs. 50 nM:pcp-1 16 °C	2.305	0.2715	2.033	0.1345	11	14	21.38	248
0 nM:pcp-1 23 °C vs. 100 nM:Col-0 23 °C	2.305	1.37	0.9346	0.1345	11	14	9.826	248
0 nM:pcp-1 23 °C vs. 100 nM:Col-0 16 °C	2.305	0.4451	1.86	0.1292	11	17	20.36	248
0 nM:pcp-1 23 °C vs. 100 nM:pcp-1 23 °C	2.305	0.4987	1.806	0.1292	11	17	19.77	248
0 nM:pcp-1 23 °C vs. 100 nM:pcp-1 16 °C	2.305	0.2357	2.069	0.1243	11	21	23.55	248
0 nM:pcp-1 16 °C vs. 25 nM:Col-0 23 °C	0.4705	3.226	-2.755	0.1115	19	17	34.96	248
0 nM:pcp-1 16 °C vs. 25 nM:Col-0 16 °C	0.4705	1.051	-0.5802	0.1083	19	19	7.575	248
0 nM:pcp-1 16 °C vs. 25 nM:pcp-1 23 °C	0.4705	1.257	-0.7869	0.1153	19	15	9.651	248
0 nM:pcp-1 16 °C vs. 25 nM:pcp-1 16 °C	0.4705	0.3241	0.1464	0.1057	19	21	1.959	248
0 nM:pcp-1 16 °C vs. 50 nM:Col-0 23 °C	0.4705	2.868	-2.398	0.1202	19	13	28.22	248
0 nM:pcp-1 16 °C vs. 50 nM:Col-0 16 °C	0.4705	0.6024	-0.1318	0.1115	19	17	1.673	248
0 nM:pcp-1 16 °C vs. 50 nM:pcp-1 23 °C	0.4705	0.881	-0.4105	0.1133	19	16	5.125	248
0 nM:pcp-1 16 °C vs. 50 nM:pcp-1 16 °C	0.4705	0.2715	0.1991	0.1176	19	14	2.394	248
0 nM:pcp-1 16 °C vs. 100 nM:Col-0 23 °C	0.4705	1.37	-0.8998	0.1176	19	14	10.82	248
0 nM:pcp-1 16 °C vs. 100 nM:Col-0 16 °C	0.4705	0.4451	0.02545	0.1115	19	17	0.3229	248
0 nM:pcp-1 16 °C vs. 100 nM:pcp-1 23 °C	0.4705	0.4987	-0.02814	0.1115	19	17	0.357	248
0 nM:pcp-1 16 °C vs. 100 nM:pcp-1 16 °C	0.4705	0.2357	0.2348	0.1057	19	21	3.141	248
25 nM:Col-0 23 °C vs. 25 nM:Col-0 16 °C	3.226	1.051	2.175	0.1115	17	19	27.6	248
25 nM:Col-0 23 °C vs. 25 nM:pcp-1 23 °C	3.226	1.257	1.969	0.1183	17	15	23.54	248
25 nM:Col-0 23 °C vs. 25 nM:pcp-1 16 °C	3.226	0.3241	2.902	0.1089	17	21	37.68	248
25 nM:Col-0 23 °C vs. 50 nM:Col-0 23 °C	3.226	2.868	0.3575	0.123	17	13	4.11	248
25 nM:Col-0 23 °C vs. 50 nM:Col-0 16 °C	3.226	0.6024	2.624	0.1145	17	17	32.4	248
25 nM:Col-0 23 °C vs. 50 nM:pcp-1 23 °C	3.226	0.881	2.345	0.1163	17	16	28.52	248
25 nM:Col-0 23 °C vs. 50 nM:pcp-1 16 °C	3.226	0.2715	2.954	0.1205	17	14	34.68	248
25 nM:Col-0 23 °C vs. 100 nM:Col-0 23 °C	3.226	1.37	1.856	0.1205	17	14	21.78	248
25 nM:Col-0 23 °C vs. 100 nM:Col-0 16 °C	3.226	0.4451	2.781	0.1145	17	17	34.34	248
25 nM:Col-0 23 °C vs. 100 nM:pcp-1 23 °C	3.226	0.4987	2.727	0.1145	17	17	33.68	248
25 nM:Col-0 23 °C vs. 100 nM:pcp-1 16 °C	3.226	0.2357	2.99	0.1089	17	21	38.82	248
25 nM:Col-0 16 °C vs. 25 nM:pcp-1 23 °C	1.051	1.257	-0.2067	0.1153	19	15	2.535	248
25 nM:Col-0 16 °C vs. 25 nM:pcp-1 16 °C	1.051	0.3241	0.7266	0.1057	19	21	9.721	248
25 nM:Col-0 16 °C vs. 50 nM:Col-0 23 °C	1.051	2.868	-1.818	0.1202	19	13	21.39	248
25 nM:Col-0 16 °C vs. 50 nM:Col-0 16 °C	1.051	0.6024	0.4484	0.1115	19	17	5.689	248
25 nM:Col-0 16 °C vs. 50 nM:pcp-1 23 °C	1.051	0.881	0.1697	0.1133	19	16	2.119	248
25 nM:Col-0 16 °C vs. 50 nM:pcp-1 16 °C	1.051	0.2715	0.7793	0.1176	19	14	9.372	248
25 nM:Col-0 16 °C vs. 100 nM:Col-0 23 °C	1.051	1.37	-0.3196	0.1176	19	14	3.843	248
25 nM:Col-0 16 °C vs. 100 nM:Col-0 16 °C	1.051	0.4451	0.6057	0.1115	19	17	7.685	248
25 nM:Col-0 16 °C vs. 100 nM:pcp-1 23 °C	1.051	0.4987	0.5521	0.1115	19	17	7.005	248
25 nM:Col-0 16 °C vs. 100 nM:pcp-1 16 °C	1.051	0.2357	0.815	0.1057	19	21	10.9	248
25 nM:pcp-1 23 °C vs. 25 nM:pcp-1 16 °C	1.257	0.3241	0.9333	0.1129	15	21	11.69	248
25 nM:pcp-1 23 °C vs. 50 nM:Col-0 23 °C	1.257	2.868	-1.611	0.1265	15	13	18.01	248
25 nM:pcp-1 23 °C vs. 50 nM:Col-0 16 °C	1.257	0.6024	0.6551	0.1183	15	17	7.833	248
25 nM:pcp-1 23 °C vs. 50 nM:pcp-1 23 °C	1.257	0.881	0.3764	0.12	15	16	4.436	248
25 nM:pcp-1 23 °C vs. 50 nM:pcp-1 16 °C	1.257	0.2715	0.986	0.1241	15	14	11.24	248
25 nM:pcp-1 23 °C vs. 100 nM:Col-0 23 °C	1.257	1.37	-0.1129	0.1241	15	14	1.287	248
25 nM:pcp-1 23 °C vs. 100 nM:Col-0 16 °C	1.257	0.4451	0.8124	0.1183	15	17	9.714	248
25 nM:pcp-1 23 °C vs. 100 nM:pcp-1 23 °C	1.257	0.4987	0.7588	0.1183	15	17	9.073	248
25 nM:pcp-1 23 °C vs. 100 nM:pcp-1 16 °C	1.257	0.2357	1.022	0.1129	15	21	12.8	248
25 nM:pcp-1 16 °C vs. 50 nM:Col-0 23 °C	0.3241	2.868	-2.544	0.1178	21	13	30.54	248
25 nM:pcp-1 16 °C vs. 50 nM:Col-0 16 °C	0.3241	0.6024	-0.2782	0.1089	21	17	3.612	248
25 nM:pcp-1 16 °C vs. 50 nM:pcp-1 23 °C	0.3241	0.881	-0.5569	0.1108	21	16	7.109	248
25 nM:pcp-1 16 °C vs. 50 nM:pcp-1 16 °C	0.3241	0.2715	0.05267	0.1152	21	14	0.6466	248
25 nM:pcp-1 16 °C vs. 100 nM:Col-0 23 °C	0.3241	1.37	-1.046	0.1152	21	14	12.84	248
25 nM:pcp-1 16 °C vs. 100 nM:Col-0 16 °C	0.3241	0.4451	-0.121	0.1089	21	17	1.57	248
25 nM:pcp-1 16 °C vs. 100 nM:pcp-1 23 °C	0.3241	0.4987	-0.1745	0.1089	21	17	2.266	248
25 nM:pcp-1 16 °C vs. 100 nM:pcp-1 16 °C	0.3241	0.2357	0.08839	0.103	21	21	1.213	248
50 nM:Col-0 23 °C vs. 50 nM:Col-0 16 °C	2.868	0.6024	2.266	0.123	13	17	26.05	248
50 nM:Col-0 23 °C vs. 50 nM:pcp-1 23 °C	2.868	0.881	1.987	0.1247	13	16	22.55	248
50 nM:Col-0 23 °C vs. 50 nM:pcp-1 16 °C	2.868	0.2715	2.597	0.1286	13	14	28.56	248
50 nM:Col-0 23 °C vs. 100 nM:Col-0 23 °C	2.868	1.37	1.498	0.1286	13	14	16.48	248
50 nM:Col-0 23 °C vs. 100 nM:Col-0 16 °C	2.868	0.4451	2.423	0.123	13	17	27.86	248
50 nM:Col-0 23 °C vs. 100 nM:pcp-1 23 °C	2.868	0.4987	2.37	0.123	13	17	27.25	248
50 nM:Col-0 23 °C vs. 100 nM:pcp-1 16 °C	2.868	0.2357	2.633	0.1178	13	21	31.6	248
50 nM:Col-0 16 °C vs. 50 nM:pcp-1 23 °C	0.6024	0.881	-0.2787	0.1163	17	16	3.389	248
50 nM:Col-0 16 °C vs. 50 nM:pcp-1 16 °C	0.6024	0.2715	0.3309	0.1205	17	14	3.884	248
50 nM:Col-0 16 °C vs. 100 nM:Col-0 23 °C	0.6024	1.37	-0.768	0.1205	17	14	9.013	248
50 nM:Col-0 16 °C vs. 100 nM:Col-0 16 °C	0.6024	0.4451	0.1573	0.1145	17	17	1.942	248
50 nM:Col-0 16 °C vs. 100 nM:pcp-1 23 °C	0.6024	0.4987	0.1037	0.1145	17	17	1.281	248
50 nM:Col-0 16 °C vs. 100 nM:pcp-1 16 °C	0.6024	0.2357	0.3666	0.1089	17	21	4.76	248
50 nM:pcp-1 23 °C vs. 50 nM:pcp-1 16 °C	0.881	0.2715	0.6096	0.1222	16	14	7.056	248
50 nM:pcp-1 23 °C vs. 100 nM:Col-0 23 °C	0.881	1.37	-0.4893	0.1222	16	14	5.663	248
50 nM:pcp-1 23 °C vs. 100 nM:Col-0 16 °C	0.881	0.4451	0.436	0.1163	16	17	5.302	248
50 nM:pcp-1 23 °C vs. 100 nM:pcp-1 23 °C	0.881	0.4987	0.3824	0.1163	16	17	4.65	248
50 nM:pcp-1 23 °C vs. 100 nM:pcp-1 16 °C	0.881	0.2357	0.6453	0.1108	16	21	8.237	248
50 nM:pcp-1 16 °C vs. 100 nM:Col-0 23 °C	0.2715	1.37	-1.099	0.1262	14	14	12.32	248
50 nM:pcp-1 16 °C vs. 100 nM:Col-0 16 °C	0.2715	0.4451	-0.1736	0.1205	14	17	2.038	248
50 nM:pcp-1 16 °C vs. 100 nM:pcp-1 23 °C	0.2715	0.4987	-0.2272	0.1205	14	17	2.667	248
50 nM:pcp-1 16 °C vs. 100 nM:pcp-1 16 °C	0.2715	0.2357	0.03572	0.1152	14	21	0.4386	248
100 nM:Col-0 23 °C vs. 100 nM:Col-0 16 °C	1.37	0.4451	0.9252	0.1205	14	17	10.86	248
100 nM:Col-0 23 °C vs. 100 nM:pcp-1 23 °C	1.37	0.4987	0.8717	0.1205	14	17	10.23	248
100 nM:Col-0 23 °C vs. 100 nM:pcp-1 16 °C	1.37	0.2357	1.135	0.1152	14	21	13.93	248
100 nM:Col-0 16 °C vs. 100 nM:pcp-1 23 °C	0.4451	0.4987	-0.05359	0.1145	17	17	0.6618	248
100 nM:Col-0 16 °C vs. 100 nM:pcp-1 16 °C	0.4451	0.2357	0.2093	0.1089	17	21	2.718	248
100 nM:pcp-1 23 °C vs. 100 nM:pcp-1 16 °C	0.4987	0.2357	0.2629	0.1089	17	21	3.414	248
Compact letter display
0 nM:Col-0 23 °C	A
25 nM:Col-0 23 °C	B
50 nM:Col-0 23 °C	B
0 nM:pcp-1 23 °C	C
0 nM:Col-0 16 °C	D
100 nM:Col-0 23 °C	D E
25 nM:pcp-1 23 °C	E F
25 nM:Col-0 16 °C	E F
50 nM:pcp-1 23 °C	F G
50 nM:Col-0 16 °C	G H
100 nM:pcp-1 23 °C	G H
0 nM:pcp-1 16 °C	H
100 nM:Col-0 16 °C	H
25 nM:pcp-1 16 °C	H
50 nM:pcp-1 16 °C	H

### Sheet: PlaCCi_CycB1;1
Table S7. Statistical analysis CycB1;1 Cell count
Table Analyzed	CycB1;1 Cell Count
Two-way ANOVA	Ordinary
Alpha	0.05
Source of Variation	% of total variation	P value	P value summary	Significant?
Interaction	22.08	<0.0001	****	Yes
Row Factor	0.7031	0.2702	ns	No
Column Factor	49.68	<0.0001	****	Yes
ANOVA table	SS (Type III)	DF	MS	F (DFn, DFd)	P value
Interaction	513.1	1	513.1	F (1, 60) = 38.88	P<0.0001
Row Factor	16.34	1	16.34	F (1, 60) = 1.238	P=0.2702
Column Factor	1154	1	1154	F (1, 60) = 87.49	P<0.0001
Residual	791.7	60	13.2
Difference between column means
Predicted (LS) mean of PlaCCi	16.84
Predicted (LS) mean of pcp-1 x PlaCCi	8.285
Difference between predicted means	8.559
SE of difference	0.915
95% CI of difference	6.728 to 10.39
Difference between row means
Predicted (LS) mean of 23 °C	13.07
Predicted (LS) mean of 16 °C	12.06
Difference between predicted means	1.018
SE of difference	0.915
95% CI of difference	-0.8121 to 2.849
Interaction CI
Mean diff, A1 - B1	2.853
Mean diff, A2 - B2	14.26
(A1 -B1) - (A2 - B2)	-11.41
95% CI of difference	-15.07 to -7.751
(B1 - A1) - (B2 - A2)	11.41
95% CI of difference	7.751 to 15.07
Data summary
Number of columns (Column Factor)	2
Number of rows (Row Factor)	2
Number of values	64
Compare cell means regardless of rows and columns
Number of families	1
Number of comparisons per family	6
Alpha	0.05
Uncorrected Fisher's LSD	Predicted (LS) mean diff.	95.00% CI of diff.	Below threshold?	Summary	Individual P Value
23 °C:PlaCCi vs. 23 °C:pcp-1 x PlaCCi	2.853	0.3955 to 5.310	Yes	*	0.0236
23 °C:PlaCCi vs. 16 °C:PlaCCi	-4.688	-7.184 to -2.191	Yes	***	0.0004
23 °C:PlaCCi vs. 16 °C:pcp-1 x PlaCCi	9.577	6.932 to 12.22	Yes	****	<0.0001
23 °C:pcp-1 x PlaCCi vs. 16 °C:PlaCCi	-7.54	-10.07 to -5.009	Yes	****	<0.0001
23 °C:pcp-1 x PlaCCi vs. 16 °C:pcp-1 x PlaCCi	6.724	4.047 to 9.401	Yes	****	<0.0001
16 °C:PlaCCi vs. 16 °C:pcp-1 x PlaCCi	14.26	11.55 to 16.98	Yes	****	<0.0001
Test details	Predicted (LS) mean 1	Predicted (LS) mean 2	Predicted (LS) mean diff.	SE of diff.	N1	N2	t	DF
23 °C:PlaCCi vs. 23 °C:pcp-1 x PlaCCi	14.5	11.65	2.853	1.229	18	17	2.322	60
23 °C:PlaCCi vs. 16 °C:PlaCCi	14.5	19.19	-4.688	1.248	18	16	3.756	60
23 °C:PlaCCi vs. 16 °C:pcp-1 x PlaCCi	14.5	4.923	9.577	1.322	18	13	7.243	60
23 °C:pcp-1 x PlaCCi vs. 16 °C:PlaCCi	11.65	19.19	-7.54	1.265	17	16	5.959	60
23 °C:pcp-1 x PlaCCi vs. 16 °C:pcp-1 x PlaCCi	11.65	4.923	6.724	1.338	17	13	5.024	60
16 °C:PlaCCi vs. 16 °C:pcp-1 x PlaCCi	19.19	4.923	14.26	1.356	16	13	10.52	60
Compact letter display
16 °C:PlaCCi	A
23 °C:PlaCCi	B
23 °C:pcp-1 x PlaCCi	C
16 °C:pcp-1 x PlaCCi	D
